# The three-dimensional chromatin structure of the major human pancreatic cell types reveals lineage-specific regulatory architecture of T2D risk

**DOI:** 10.1101/2021.11.30.470653

**Authors:** Chun Su, Long Gao, Catherine L. May, James A. Pippin, Keith Boehm, Michelle Lee, Chengyang Liu, Matthew C. Pahl, Maria L. Golson, Ali Naji, the HPAP Consortium, Struan F.A. Grant, Andrew D. Wells, Klaus H. Kaestner

**Author notes:** Co-senior authors (Struan F.A. Grant, Andrew D. Wells, Klaus H. Kaestner).

## Abstract

Three-dimensional (3D) chromatin organization maps help to dissect cell type-specific gene regulatory programs. Furthermore, 3D chromatin maps have contributed to elucidating the pathogenesis of complex genetic diseases by connecting distal regulatory regions and genetic risk variants to their respective target genes. To understand the cell type-specific regulatory architecture of diabetes risk, we generated transcriptomic and 3D epigenomic profiles of human pancreatic acinar, alpha, and beta cells using single-cell RNA-seq, single-cell ATAC-seq, and high-resolution Hi-C of sorted cells. Comparisons of these profiles revealed differential A/B (open/closed) chromatin compartmentalization, chromatin looping, and transcriptional factor mediated control of cell type-specific gene regulatory programs. We identified a total of 4,750 putative causal-variant-target-gene pairs at 194 type 2 diabetes GWAS signals using pancreatic 3D chromatin maps. We found that the connections between candidate causal variants and their putative target effector genes are cell-type stratified and emphasize previously underappreciated roles for alpha and acinar cells in diabetes pathogenesis.
