## Supplemental Table 1 for "The three-dimensional chromatin structure of the major human pancreatic cell types reveals lineage-specific regulatory architecture of T2D risk"

### Sheet: Sheet1
Supplemental Table 1. Donor Information
Pancreata from non-diabetic organ donors were collected
via the HPAP program and processed for the methodologies indicated.
technique	donor	Age	Sex	BMI	cell number	after filter
scRNA	HPAP040	35	M	23.98	2533	1519
scRNA	HPAP045	27	F	26.2	3744	1480
scRNA	HPAP054	40	F	30.85	2823	2289
bulkRNAseq	HPAP040	35	M	23.98	N/A	N/A
bulkRNAseq	HPAP045	27	F	26.2	N/A	N/A
bulkRNAseq	HPAP054	40	F	30.85	N/A	N/A
scATAC	HPAP040	35	M	23.98	4029	2653
scATAC	HPAP045	27	F	26.2	6093	3308
scATAC	HPAP054	40	F	30.85	7408	6512
technique	donor	Age	Sex	BMI	Cell Types analyzed
hi-C	HPAP040	35	M	23.98	acinar, alpha, beta
hi-C	HPAP045	27	F	26.2	alpha, beta
hi-C	HPAP054	40	F	30.85	acinar
hi-C	HPAP066	58	F	31.07	acinar, alpha, beta
hi-C	HPAP072	19	M	23.1	acinar

### Sheet: Hi-C
	beta	alpha	acinar
HPAP040	495	493494	496
HPAP045	538	537
HPAP054			566
HPAP066	606	605	604
HPAP072			619
