## Supplemental Table 2 for "The three-dimensional chromatin structure of the major human pancreatic cell types reveals lineage-specific regulatory architecture of T2D risk"

### Sheet: hicup
Supplemental Table 2. Summary data for the HiC studies.
sample	path	input #	paired_align #	paired_align %	valid_pair #	valid_pair %	same_circularised %	same_dangling_ends %	same_internal %	religation %	contiguous_sequence %	wrong_size %	unique_ditag #	unique_ditag %	usage efficiency
Acinar_1_HiC	/mnt/isilon/sfgi/suc1/analyses/grant/hiC/hicup/Acinar_1/hicup/Acinar_1_hicupSummary.txt	2712288871	1792267263	66.08	1759335474	98.16	0.01	0.17	0.3	1.35	0	0	1504597088	85.52	0.554733
Acinar_2_HiC	/mnt/isilon/sfgi/suc1/analyses/grant/hiC/hicup/Acinar_2/hicup/Acinar_2_hicupSummary.txt	3249462125	2157447639	66.39	2120779052	98.3	0.01	0.14	0.27	1.27	0	0	1776039581	83.74	0.546564
Alpha_1_HiC	/mnt/isilon/sfgi/suc1/analyses/grant/hiC/hicup/Alpha_1/hicup/Alpha_1_hicupSummary.txt	3471287075	2243257365	64.62	2197350825	97.95	0.01	0.15	0.32	1.56	0	0	1805610570	82.17	0.520156
Alpha_2_HiC	/mnt/isilon/sfgi/suc1/analyses/grant/hiC/hicup/Alpha_2/hicup/Alpha_2_hicupSummary.txt	2269661813	1489241307	65.62	1461577468	98.14	0.01	0.16	0.31	1.37	0	0	1232759953	84.34	0.543147
Beta_1_HiC	/mnt/isilon/sfgi/suc1/analyses/grant/hiC/hicup/Beta_1/hicup/Beta_1_hicupSummary.txt	4372601515	2840479211	64.96	2779936755	97.87	0.06	0.2	0.41	1.46	0	0	2196100542	79	0.502241
Beta_2_HiC	/mnt/isilon/sfgi/suc1/analyses/grant/hiC/hicup/Beta_2/hicup/Beta_2_hicupSummary.txt	4693960014	3060110306	65.19	2994589705	97.86	0.06	0.2	0.42	1.46	0	0	2316680304	77.36	0.493545
Mean													1.8053e+09

### Sheet: capture
sample	path	capture	unique_ditag #	DpnII design captured #	captured %	cis_captured #	cis_captured_ %	trans_captured %	4frag_captured #	4frag_captured %	4frag_captured cis #	4frag_captured cis %
Acinar_1_HiC	/mnt/isilon/sfgi/suc1/analyses/grant/hiC/hicup/Acinar_1/hicup/Acinar_1_hicupSummary.txt	virtual	1504597088	40954475	2.72	23266244	56.81	43.19	92230850	6.13	52022051	56.4
Acinar_2_HiC	/mnt/isilon/sfgi/suc1/analyses/grant/hiC/hicup/Acinar_2/hicup/Acinar_2_hicupSummary.txt	virtual	1776039581	47222559	2.66	26776834	56.7	43.3	106990533	6.02	60222738	56.29
Alpha_1_HiC	/mnt/isilon/sfgi/suc1/analyses/grant/hiC/hicup/Alpha_1/hicup/Alpha_1_hicupSummary.txt	virtual	1805610570	45325074	2.51	29585742	65.27	34.73	104763916	5.8	68076880	64.98
Alpha_2_HiC	/mnt/isilon/sfgi/suc1/analyses/grant/hiC/hicup/Alpha_2/hicup/Alpha_2_hicupSummary.txt	virtual	1232759953	31839621	2.58	20926313	65.72	34.28	73226087	5.94	47903867	65.42
Beta_1_HiC	/mnt/isilon/sfgi/suc1/analyses/grant/hiC/hicup/Beta_1/hicup/Beta_1_hicupSummary.txt	virtual	2196100542	54212903	2.47	37175708	68.57	31.43	123936217	5.64	84762372	68.39
Beta_2_HiC	/mnt/isilon/sfgi/suc1/analyses/grant/hiC/hicup/Beta_2/hicup/Beta_2_hicupSummary.txt	virtual	2316680304	57089364	2.46	39158699	68.59	31.41	130634524	5.64	89352326	68.4
Alpha_2_PCC	/mnt/isilon/sfgi/suc1/analyses/grant/captureC/Promoterome/Alpha_2/hicup/Alpha_2_hicupSummary.txt	PCC	137394802	91531759	66.62	64531996	70.5	29.5	94865731	69.05	66377443	69.97
Alpha_pool_PCC	/mnt/isilon/sfgi/suc1/analyses/grant/captureC/Promoterome/Alpha_Pool/hicup/Alpha_Pool_hicupSummary.txt	PCC	93532690	58920470	62.99	42116672	71.48	28.52	61121484	65.35	43343428	70.91
