## Supplemental Table 3 for "The three-dimensional chromatin structure of the major human pancreatic cell types reveals lineage-specific regulatory architecture of T2D risk"

### Sheet: Sheet1
Supplemental Table 3. Summary of Loop Calling from HiC data.
file	cell	loop caller	cutoff	resolution	total_LoopN	merge_caller	consensus loops within resolution	final consensus loops across cels	consensus loops at each resolution
/mnt/isilon/sfgi/suc1/analyses/grant/hiC/juicer/Acinar_2reps/hic_loops/all/Acinar_2reps.fithic_FDR.fdr1e6.res1000.bedpe	Acinar_2reps	fithic_FDR	fdr < 1e-6	res1000	90	626	7499	860565	7499
/mnt/isilon/sfgi/suc1/analyses/grant/hiC/juicer/Acinar_2reps/hic_loops/all/Acinar_2reps.mustache.pt01.res1000.bedpe	Acinar_2reps	mustache	pt < 0.1	res1000	536
/mnt/isilon/sfgi/suc1/analyses/grant/hiC/juicer/Alpha_2reps/hic_loops/all/Alpha_2reps.fithic_FDR.fdr1e6.res1000.bedpe	Alpha_2reps	fithic_FDR	fdr < 1e-6	res1000	369	1191
/mnt/isilon/sfgi/suc1/analyses/grant/hiC/juicer/Alpha_2reps/hic_loops/all/Alpha_2reps.mustache.pt01.res1000.bedpe	Alpha_2reps	mustache	pt < 0.1	res1000	823
/mnt/isilon/sfgi/suc1/analyses/grant/hiC/juicer/Beta_2reps/hic_loops/all/Beta_2reps.fithic_FDR.fdr1e6.res1000.bedpe	Beta_2reps	fithic_FDR	fdr < 1e-6	res1000	2657	5862
/mnt/isilon/sfgi/suc1/analyses/grant/hiC/juicer/Beta_2reps/hic_loops/all/Beta_2reps.mustache.pt01.res1000.bedpe	Beta_2reps	mustache	pt < 0.1	res1000	3241
/mnt/isilon/sfgi/suc1/analyses/grant/hiC/juicer/Acinar_2reps/hic_loops/all/Acinar_2reps.fithic_FDR.fdr1e6.res2000.bedpe	Acinar_2reps	fithic_FDR	fdr < 1e-6	res2000	7565	12542	142709		129492
/mnt/isilon/sfgi/suc1/analyses/grant/hiC/juicer/Acinar_2reps/hic_loops/all/Acinar_2reps.mustache.pt01.res2000.bedpe	Acinar_2reps	mustache	pt < 0.1	res2000	5206
/mnt/isilon/sfgi/suc1/analyses/grant/hiC/juicer/Alpha_2reps/hic_loops/all/Alpha_2reps.fithic_FDR.fdr1e6.res2000.bedpe	Alpha_2reps	fithic_FDR	fdr < 1e-6	res2000	21760	30263
/mnt/isilon/sfgi/suc1/analyses/grant/hiC/juicer/Alpha_2reps/hic_loops/all/Alpha_2reps.mustache.pt01.res2000.bedpe	Alpha_2reps	mustache	pt < 0.1	res2000	9055
/mnt/isilon/sfgi/suc1/analyses/grant/hiC/juicer/Beta_2reps/hic_loops/all/Beta_2reps.fithic_FDR.fdr1e6.res2000.bedpe	Beta_2reps	fithic_FDR	fdr < 1e-6	res2000	100331	115935
/mnt/isilon/sfgi/suc1/analyses/grant/hiC/juicer/Beta_2reps/hic_loops/all/Beta_2reps.mustache.pt01.res2000.bedpe	Beta_2reps	mustache	pt < 0.1	res2000	17300
/mnt/isilon/sfgi/suc1/analyses/grant/hiC/juicer/Acinar_2reps/hic_loops/all/Acinar_2reps.fithic_FDR.fdr1e6.res4000.bedpe	Acinar_2reps	fithic_FDR	fdr < 1e-6	res4000	124634	132603	938900		723574
/mnt/isilon/sfgi/suc1/analyses/grant/hiC/juicer/Acinar_2reps/hic_loops/all/Acinar_2reps.mustache.pt01.res4000.bedpe	Acinar_2reps	mustache	pt < 0.1	res4000	10524
/mnt/isilon/sfgi/suc1/analyses/grant/hiC/juicer/Alpha_2reps/hic_loops/all/Alpha_2reps.fithic_FDR.fdr1e6.res4000.bedpe	Alpha_2reps	fithic_FDR	fdr < 1e-6	res4000	278357	291377
/mnt/isilon/sfgi/suc1/analyses/grant/hiC/juicer/Alpha_2reps/hic_loops/all/Alpha_2reps.mustache.pt01.res4000.bedpe	Alpha_2reps	mustache	pt < 0.1	res4000	17656
/mnt/isilon/sfgi/suc1/analyses/grant/hiC/juicer/Beta_2reps/hic_loops/all/Beta_2reps.fithic_FDR.fdr1e6.res4000.bedpe	Beta_2reps	fithic_FDR	fdr < 1e-6	res4000	781486	797482
/mnt/isilon/sfgi/suc1/analyses/grant/hiC/juicer/Beta_2reps/hic_loops/all/Beta_2reps.mustache.pt01.res4000.bedpe	Beta_2reps	mustache	pt < 0.1	res4000	25069
