## Supplemental Table 4 for "The three-dimensional chromatin structure of the major human pancreatic cell types reveals lineage-specific regulatory architecture of T2D risk"

### Sheet: Sheet1
Supplemental Table 4: Gene Ontology Analysis
gene set	pathway	fdr	pathway_gene_n	observed	genes
endocrine-specific genes	enteroendocrine_cell_differentiation	0.0123833	28	8	PAX6,RFX3,GSK3B,CDK6,BMP5,NEUROD1,NKX6-1,INSM1
endocrine-specific genes	glandular_epithelial_cell_development	0.0284159	25	7	PAX6,RFX3,GSK3B,CDK6,BMP5,NKX6-1,INSM1
endocrine-specific genes	columnar_cuboidal_epithelial_cell_development	0.0284159	58	10	PAX6,RFX3,GSK3B,HIF1A,CDK6,C1GALT1,NKX3-2,BMP5,NKX6-1,INSM1
endocrine-specific genes	type_b_pancreatic_cell_development	0.0445218	20	6	RFX3,GSK3B,CDK6,BMP5,NKX6-1,INSM1
endocrine-specific genes	pancreas_development	0.0445218	78	11	PAX6,ISL1,RFX3,GSK3B,CDK6,NKX3-2,BMP5,MEIS2,NEUROD1,NKX6-1,INSM1
endocrine-specific genes	endocrine_pancreas_development	0.0910182	45	8	PAX6,RFX3,GSK3B,CDK6,BMP5,NEUROD1,NKX6-1,INSM1
acinar-specific genes	isoprenoid_metabolic_process	0.000438	139	17	DPM1,CYP26B1,AKR1B1,SDC4,APOE,CYP2E1,CYP1B1,CYP2C8,RBP4,RLBP1,DHRS3,PNLIP,ALDH1A3,CYP27C1,ADH7,AKR1B10,UGT1A8
acinar-specific genes	terpenoid_metabolic_process	0.000438	120	16	CYP26B1,AKR1B1,SDC4,APOE,CYP2E1,CYP1B1,CYP2C8,RBP4,RLBP1,DHRS3,PNLIP,ALDH1A3,CYP27C1,ADH7,AKR1B10,UGT1A8
acinar-specific genes	dna_binding_transcription_factor_activity_rna_polymerase_ii_specific	0.000438	1094	59	ZBTB32,BARX2,FOXC1,SP100,PAX2,REST,IKZF5,VSX1,ADNP,TCFL5,ETV2,EBF3,NANOG,RFX4,IRX4,KCNIP3,VAX2,MYB,RBPJL,FOXA2,GZF1,HOXD1,HOXD3,GSC,SP110,MYC,IRF4,FOXF2,SMAD6,NR1I3,VAX1,NKX6-2,HHEX,ERG,ETS2,TAL1,FOXQ1,NKX3-1,HOXD4,ZNF524,NHLH1,ZNF217,CEBPB,HOXB2,HOXD8,TGIF1,NHLH2,SOX12,FOXS1,FIGLA,SP140L,FOXD2,FOXE3,LITAF,ZNF580,HMX1,ZGLP1,EBF2,ASCL5
acinar-specific genes	retinol_metabolic_process	0.00273548	44	9	AKR1B1,CYP1B1,CYP2C8,RBP4,DHRS3,ALDH1A3,CYP27C1,ADH7,AKR1B10
acinar-specific genes	monocarboxylic_acid_binding	0.00273548	68	11	CYP26B1,AFM,AFP,APOC1,S100A8,S100A9,ALB,FFAR4,CYP27C1,SERPINA5,UGT1A8
acinar-specific genes	sequence_specific_double_stranded_dna_binding	0.00273548	889	48	ZBTB32,BARX2,FOXC1,MCM10,PAX2,REST,IKZF5,TCFL5,ETV2,EBF3,NANOG,RFX4,KCNIP3,VAX2,MYB,RBPJL,FOXA2,GZF1,HOXD3,GSC,MYC,IRF4,FOXF2,SMAD6,NR1I3,VAX1,NKX6-2,HHEX,ERG,ETS2,TAL1,FOXQ1,NKX3-1,HOXD4,NHLH1,ZNF217,CEBPB,HOXB2,HOXD8,TGIF1,NHLH2,SOX12,FOXS1,FIGLA,LITAF,HMX1,EBF2,ASCL5
acinar-specific genes	fatty_acid_binding	0.00462749	36	8	AFM,AFP,APOC1,S100A8,S100A9,ALB,FFAR4,UGT1A8
acinar-specific genes	cellular_hormone_metabolic_process	0.00856178	130	14	CYP26B1,AFP,REST,AKR1B1,CYP1B1,CYP2C8,RBP4,DHRS3,UGT2B7,ALDH1A3,CYP27C1,ADH7,AKR1B10,UGT1A8
acinar-specific genes	endopeptidase_regulator_activity	0.00856178	185	17	BIRC5,SERPINA4,AVP,WFDC2,KNG1,HRG,SLPI,WFDC3,ADRM1,NGF,AHSG,COL6A3,SERPINA11,SERPINA5,SERPINA3,SPINK14,SPINK9
acinar-specific genes	double_stranded_dna_binding	0.00972106	981	49	ZBTB32,BARX2,FOXC1,MCM10,PAX2,REST,IKZF5,TCFL5,ETV2,EBF3,NANOG,RFX4,KCNIP3,VAX2,MYB,RBPJL,FOXA2,GZF1,HOXD3,GSC,MYC,IRF4,FOXF2,SMAD6,NR1I3,VAX1,NKX6-2,HHEX,ERG,ETS2,TAL1,FOXQ1,NKX3-1,HOXD4,NHLH1,ZNF217,CEBPB,HOXB2,HOXD8,TGIF1,NHLH2,SOX12,ZCCHC3,FOXS1,FIGLA,LITAF,HMX1,EBF2,ASCL5
acinar-specific genes	regulatory_region_nucleic_acid_binding	0.00994444	960	48	ZBTB32,BARX2,FOXC1,PAX2,REST,IKZF5,VSX1,TCFL5,ETV2,EBF3,NANOG,RFX4,KCNIP3,VAX2,MYB,RBPJL,FOXA2,GZF1,HOXD3,GSC,MYC,IRF4,FOXF2,SMAD6,NR1I3,VAX1,NKX6-2,HHEX,ERG,ETS2,TAL1,FOXQ1,NKX3-1,HOXD4,NHLH1,ZNF217,CEBPB,HOXB2,HOXD8,TGIF1,NHLH2,SOX12,FOXS1,FIGLA,LITAF,HMX1,EBF2,ASCL5
acinar-specific genes	dna_binding_transcription_factor_activity	0.00994444	1334	61	ZBTB32,BARX2,FOXC1,SP100,PAX2,SP140,REST,IKZF5,VSX1,ADNP,TCFL5,ETV2,EBF3,NANOG,RFX4,IRX4,KCNIP3,VAX2,MYB,RBPJL,FOXA2,GZF1,HOXD1,HOXD3,GSC,SP110,MYC,IRF4,FOXF2,SMAD6,ZNF287,NR1I3,VAX1,NKX6-2,HHEX,ERG,ETS2,TAL1,FOXQ1,NKX3-1,HOXD4,ZNF524,NHLH1,ZNF217,CEBPB,HOXB2,HOXD8,TGIF1,NHLH2,SOX12,FOXS1,FIGLA,SP140L,FOXD2,FOXE3,LITAF,ZNF580,HMX1,ZGLP1,EBF2,ASCL5
acinar-specific genes	cis_regulatory_region_binding	0.0110201	616	35	PAX2,REST,TCFL5,ETV2,EBF3,NANOG,RFX4,KCNIP3,VAX2,MYB,RBPJL,FOXA2,GZF1,HOXD3,GSC,MYC,IRF4,SMAD6,VAX1,NKX6-2,HHEX,ERG,ETS2,TAL1,FOXQ1,NKX3-1,ZNF217,CEBPB,HOXB2,TGIF1,NHLH2,FOXS1,FIGLA,LITAF,EBF2
acinar-specific genes	primary_alcohol_metabolic_process	0.0141938	89	11	REST,AKR1B1,CYP1B1,CYP2C8,RBP4,ACSS1,DHRS3,ALDH1A3,CYP27C1,ADH7,AKR1B10
acinar-specific genes	peptidase_regulator_activity	0.0148747	222	18	BIRC5,SERPINA4,AVP,WFDC2,KNG1,HRG,SLPI,WFDC3,ADRM1,NGF,AHSG,COL6A3,NKX3-1,SERPINA11,SERPINA5,SERPINA3,SPINK14,SPINK9
acinar-specific genes	serine_type_endopeptidase_inhibitor_activity	0.0160713	92	11	SERPINA4,WFDC2,HRG,SLPI,WFDC3,COL6A3,SERPINA11,SERPINA5,SERPINA3,SPINK14,SPINK9
acinar-specific genes	collagen_containing_extracellular_matrix	0.0160713	408	26	LAMA3,FGFR2,COL4A4,ICAM1,ITGA6,COL9A3,GDF10,SMOC2,KNG1,HRG,SLPI,MATN4,APOE,ADAMDEC1,FBLN5,S100A8,AHSG,LAD1,S100A9,COL6A3,HTRA1,THBS2,SERPINA5,SERPINA3,COL13A1,HRNR
acinar-specific genes	mechanosensitive_ion_channel_activity	0.0160713	15	5	TMC5,TMC6,PIEZO2,TMC8,TMC7
acinar-specific genes	dna_binding_transcription_repressor_activity	0.016296	249	19	ZBTB32,REST,IKZF5,TCFL5,KCNIP3,VAX2,GZF1,GSC,MYC,VAX1,NKX6-2,HHEX,ETS2,FOXQ1,ZNF217,CEBPB,TGIF1,FOXS1,HMX1
acinar-specific genes	response_to_toxic_substance	0.0168696	539	31	FGFR2,PAX2,EDN1,DNMT3B,ICAM1,AVP,OXT,USP46,APOBEC1,MYB,MPST,APOE,CYP2E1,TLR2,CYP1B1,RBP4,FBLN5,S100A8,RGS10,LYPD1,S100A9,ALB,GPX8,BCL2L1,ADH7,ADA,GSTK1,AKR1B10,ZNF580,INMT,SRXN1
acinar-specific genes	isoprenoid_binding	0.0168696	36	7	CYP26B1,RBP4,RLBP1,CYP27C1,SERPINA5,ADH7,UGT1A8
acinar-specific genes	sequence_specific_dna_binding	0.0216416	1189	54	ZBTB32,BARX2,FOXC1,MCM10,PAX2,REST,IKZF5,VSX1,TCFL5,ETV2,EBF3,NANOG,RFX4,IRX4,KCNIP3,VAX2,MYB,RBPJL,FOXA2,GZF1,HOXD1,HOXD3,GSC,MYC,IRF4,FOXF2,SMAD6,NR1I3,VAX1,NKX6-2,HHEX,ERG,ETS2,TAL1,FOXQ1,NKX3-1,HOXD4,NHLH1,ZNF217,CEBPB,HOXB2,HOXD8,TGIF1,NHLH2,SOX12,FOXS1,FIGLA,FOXD2,FOXE3,LITAF,HMX1,ZGLP1,EBF2,ASCL5
acinar-specific genes	anatomical_structure_arrangement	0.0248228	17	5	PAX2,HOXB2,KCNA2,DLL1,PLXNA4
acinar-specific genes	enzyme_inhibitor_activity	0.0249552	378	24	BIRC5,SERPINA4,AVP,WFDC2,PHACTR1,KNG1,HRG,SLPI,WFDC3,APOC1,NGF,AHSG,MGAT5,SH3RF2,COL6A3,SOCS3,SERPINA11,SERPINA5,SERPINA3,SPINK14,SPINK9,FGFR1OP,UGT1A8,PINX1
acinar-specific genes	regulation_of_peptidase_activity	0.0268211	455	27	PDCD2,PAX2,REST,BIRC5,SERPINA4,AVP,CSNK2A1,WFDC2,KNG1,HRG,SLPI,WFDC3,ADRM1,NGF,MYC,S100A8,AHSG,S100A9,COL6A3,NKX3-1,MALT1,CASC2,SERPINA11,SERPINA5,SERPINA3,SPINK14,SPINK9
acinar-specific genes	acute_inflammatory_response	0.0471798	109	11	ICAM1,PIK3CG,IL1B,SAA2,S100A8,AHSG,OSMR,SAA4,IL31RA,CEBPB,SERPINA3
acinar-specific genes	negative_regulation_of_molecular_function	0.0471798	1174	52	SP100,PAX2,ARHGAP28,FKBP1A,BIRC5,SERPINA4,ADNP,AVP,CSNK2A1,WFDC2,MAPK8,PHACTR1,DUSP22,KNG1,HRG,TNNT2,SLPI,WFDC3,IL1B,FOXA2,SH3BP4,APOE,APOC1,NGF,DYSF,CYP1B1,AHSG,EPHA1,COMMD7,LYPD1,MGAT5,HHEX,OXA1L,SH3RF2,COL6A3,NKX3-1,TMC8,FOXS1,KCNE1,SOCS3,SERPINA11,SERPINA5,SERPINA3,ADH7,PTPN1,SPINK14,SPINK9,FGFR1OP,UGT1A8,DBNDD2,PINX1,MTRNR2L6
acinar-specific genes	cranial_nerve_structural_organization	0.0471798	11	4	PAX2,HOXB2,KCNA2,PLXNA4
acinar-specific genes	retinoic_acid_metabolic_process	0.0475756	32	6	CYP26B1,CYP2C8,ALDH1A3,CYP27C1,ADH7,UGT1A8
acinar-specific genes	biological_adhesion	0.0475756	1425	60	LAMA3,LIMS2,ADD2,ICAM3,ICAM1,ITGA6,TM9SF4,ICAM4,ICAM5,PIK3CG,DOCK8,CDH23,MAP3K8,SMOC2,DUSP22,KNG1,HRG,CD58,MYB,LY9,SDC4,IL1B,FOXA2,HOXD3,ADAMDEC1,VTCN1,DYSF,GPNMB,LRRC32,SMAD6,CYP1B1,CUZD1,ENTPD1,FBLN5,S100A8,ACKR3,ITGA9,EPHA1,DOCK5,HABP2,ADAM12,ROBO4,MPZ,ZYX,PDPN,INHBB,S100A9,COL6A3,DACT2,MALT1,CEBPB,SLITRK1,THBS2,PEAR1,AJAP1,ADA,COL13A1,DLL1,PLXNA4,CLDN23
acinar-specific genes	nuclear_chromosome	0.0475756	1273	55	ZBTB32,BARX2,FOXC1,MCM10,SP100,PAX2,BIRC5,VSX1,ADNP,TCFL5,CSNK2A1,EBF3,NANOG,RFX4,IRX4,VAX2,TCP1,LRIF1,RBPJL,FOXA2,HOXD1,HOXD3,GSC,MYC,IRF4,FOXF2,SMAD6,NR1I3,VAX1,NKX6-2,HHEX,ERG,ETS2,TAL1,FOXQ1,NKX3-1,HOXD4,NHLH1,CEBPB,HOXB2,HOXD8,TGIF1,NHLH2,SOX12,FOXS1,FIGLA,SS18L1,FOXD2,FOXE3,HUS1B,ZNF580,HMX1,EBF2,ASCL5,PINX1
acinar-specific genes	cornified_envelope	0.0475756	45	7	TCHH,SPRR1B,SPRR1A,KAZN,HRNR,SPRR2A,SPRR2F
acinar-specific genes	dna_binding_transcription_activator_activity	0.0475756	427	25	BARX2,FOXC1,ETV2,EBF3,NANOG,RFX4,MYB,RBPJL,HOXD3,MYC,IRF4,FOXF2,NR1I3,ERG,HOXD4,NHLH1,CEBPB,HOXB2,HOXD8,NHLH2,SOX12,FIGLA,FOXD2,LITAF,EBF2
