## Supplemental Table 8 for "The three-dimensional chromatin structure of the major human pancreatic cell types reveals lineage-specific regulatory architecture of T2D risk"

### Sheet: ST8.geneAnnotatedOCR_enrichment
Supplemental Table 8: Enrichment of diabetes-associated genetic risk variants by pancreatic cell type
Category	Prop._SNPs	Prop._h2	Prop._h2_std_error	Enrichment	Enrichment_std_error	Enrichment_p	fdr
2hGlu.geneAnnotatedOCR_Acinar	0.00855617	0.16765	0.0752691	19.594	8.79705	0.0304645	0.639754
2hGlu.geneAnnotatedOCR_Alpha	0.0126028	0.209476	0.0946163	16.6213	7.50754	0.0312846	0.639754
2hGlu.geneAnnotatedOCR_Beta	0.0136665	0.281895	0.124574	20.6267	9.1153	0.0270834	0.595834
atrial_fibrillation.geneAnnotatedOCR_Acinar	0.00855617	-0.00705161	0.0450305	-0.824154	5.26293	0.72899	1
atrial_fibrillation.geneAnnotatedOCR_Alpha	0.0126028	0.095099	0.0556309	7.54583	4.41415	0.146147	1
atrial_fibrillation.geneAnnotatedOCR_Beta	0.0136665	0.0547465	0.0513372	4.00588	3.75642	0.427214	1
chronotype.geneAnnotatedOCR_Acinar	0.00855617	0.0728126	0.0175541	8.50995	2.05163	0.000254572	0.00763717
chronotype.geneAnnotatedOCR_Alpha	0.0126028	0.108683	0.0206613	8.62368	1.63941	3.90546e-06	0.000132786
chronotype.geneAnnotatedOCR_Beta	0.0136665	0.136211	0.0234255	9.96678	1.71408	2.69709e-07	9.70951e-06
FG.geneAnnotatedOCR_Acinar	0.00855617	0.1483	0.0446261	17.3325	5.21566	0.00300735	0.0811984
FG.geneAnnotatedOCR_Alpha	0.0126028	0.299333	0.0564578	23.7512	4.47977	1.04514e-06	3.658e-05
FG.geneAnnotatedOCR_Beta	0.0136665	0.478716	0.105604	35.0284	7.72723	2.27282e-05	0.000750031
FI.geneAnnotatedOCR_Acinar	0.00855617	0.0693239	0.0375598	8.10221	4.38979	0.0983949	1
FI.geneAnnotatedOCR_Alpha	0.0126028	0.0659517	0.0379839	5.23308	3.01392	0.153351	1
FI.geneAnnotatedOCR_Beta	0.0136665	0.0328688	0.0366485	2.40506	2.68162	0.595949	1
HbA1c.geneAnnotatedOCR_Acinar	0.00855617	0.0846463	0.036683	9.89301	4.28731	0.034377	0.639754
HbA1c.geneAnnotatedOCR_Alpha	0.0126028	0.104656	0.0465965	8.30413	3.6973	0.0423134	0.677014
HbA1c.geneAnnotatedOCR_Beta	0.0136665	0.181108	0.0544039	13.252	3.98081	0.00154961	0.0449387
HOMA-B.geneAnnotatedOCR_Acinar	0.00855617	0.16306	0.102974	19.0576	12.0351	0.134262	1
HOMA-B.geneAnnotatedOCR_Alpha	0.0126028	0.198259	0.113252	15.7313	8.98621	0.100374	1
HOMA-B.geneAnnotatedOCR_Beta	0.0136665	0.361409	0.146351	26.4448	10.7087	0.0131658	0.302814
HOMA-IR.geneAnnotatedOCR_Acinar	0.00855617	0.0581504	0.103253	6.79631	12.0677	0.632984	1
HOMA-IR.geneAnnotatedOCR_Alpha	0.0126028	0.0075903	0.113318	0.602269	8.99144	0.96457	1
HOMA-IR.geneAnnotatedOCR_Beta	0.0136665	0.0959491	0.112964	7.02074	8.26577	0.46152	1
pancCancer.Rashkin_NatComm2020.geneAnnotatedOCR_Acinar	0.00855617	46.0255	8688.73	5379.21	1.01549e+06	0.00160062	0.0449387
pancCancer.Rashkin_NatComm2020.geneAnnotatedOCR_Alpha	0.0126028	10.158	408.855	806.008	32441.5	0.0339901	0.639754
pancCancer.Rashkin_NatComm2020.geneAnnotatedOCR_Beta	0.0136665	15.2616	4391.99	1116.72	321368	0.0322725	0.639754
sleepDuration_selfReported.geneAnnotatedOCR_Acinar	0.00855617	0.0414767	0.0180584	4.84758	2.11057	0.0680744	1
sleepDuration_selfReported.geneAnnotatedOCR_Alpha	0.0126028	0.0721459	0.0214407	5.72457	1.70126	0.00571416	0.142854
sleepDuration_selfReported.geneAnnotatedOCR_Beta	0.0136665	0.103835	0.022198	7.59774	1.62426	6.89202e-05	0.00220545
T1D.Chiou_Nat2021.geneAnnotatedOCR_Acinar	0.00855617	0.0990335	0.1118	11.5745	13.0666	0.399714	1
T1D.Chiou_Nat2021.geneAnnotatedOCR_Alpha	0.0126028	0.159897	0.088539	12.6874	7.02532	0.0914515	1
T1D.Chiou_Nat2021.geneAnnotatedOCR_Beta	0.0136665	0.190067	0.113035	13.9075	8.27091	0.115876	1
T2D.Mahajan_NatGenet2018b.geneAnnotatedOCR_Acinar	0.00855617	0.123277	0.0423535	14.4079	4.95005	0.00754301	0.181032
T2D.Mahajan_NatGenet2018b.geneAnnotatedOCR_Alpha	0.0126028	0.17354	0.0537967	13.7699	4.26861	0.00329411	0.0856469
T2D.Mahajan_NatGenet2018b.geneAnnotatedOCR_Beta	0.0136665	0.233137	0.0579235	17.059	4.23835	0.000239001	0.00740902
