## Supplemental Table 9 for "The three-dimensional chromatin structure of the major human pancreatic cell types reveals lineage-specific regulatory architecture of T2D risk"

### Sheet: T2D sentinel
Supplemental Table 9: Sentineal and proxy SNPs for T2D and other traits analyzed and the source publications
rsid	chr	position (hg19)	risk_allele	other_allele	risk_allele AF	P
rs3768321	1	40035928	T	G	0.2	2.6e-26
rs10811660	9	22134068	G	A	0.828	1.4e-115
rs7756992	6	20679709	G	A	0.274	2.4e-88
rs1421085	16	53800954	C	T	0.415	3.1e-84
rs76895963	12	4384844	T	G	0.98	1.4e-69
rs6780171	3	185503456	A	T	0.314	9e-56
rs3802177	8	118185025	G	A	0.685	1.1e-55
rs2237895	11	2857194	C	A	0.426	6e-52
rs1708302	7	28198677	C	T	0.512	1.1e-48
rs2972144	2	227101411	G	A	0.639	2.1e-46
rs10830963	11	92708710	G	C	0.277	4.8e-43
rs10757283	9	22134172	T	C	0.43	1.7e-41
rs465002	5	55808475	T	C	0.742	6.1e-38
rs11709077	3	12336507	G	A	0.877	1.8e-36
rs10908278	17	36099952	T	A	0.481	6.4e-36
rs77464186	11	72460398	A	C	0.836	4.7e-33
rs11257655	10	12307894	T	C	0.218	1.5e-32
rs72802342	16	75234872	C	A	0.923	4e-32
rs11708067	3	123065778	A	G	0.772	5.2e-32
rs2237897	11	2858546	C	T	0.954	8.4e-32
rs1359790	13	80717156	G	A	0.72	2.4e-31
rs115505614	5	102422968	T	C	0.0499	1.3e-30
rs703972	10	80952826	G	C	0.533	1.7e-29
rs1005752	15	77818128	A	C	0.715	2.5e-29
rs80147536	2	43698028	A	T	0.904	2.7e-29
rs10228066	7	15063569	T	C	0.537	1.1e-28
rs5213	11	17408404	C	T	0.362	3.5e-27
rs4929965	11	2197286	A	G	0.383	4e-26
rs28505901	9	139241030	G	A	0.752	6.7e-26
rs231361	11	2691500	A	G	0.256	5e-25
rs10195252	2	165513091	T	C	0.586	6e-25
rs1260326	2	27730940	C	T	0.607	6.5e-25
rs78408340	5	102338739	G	C	0.0083	2.1e-24
rs2796441	9	84308948	G	A	0.592	4.4e-24
rs340874	1	214159256	C	T	0.556	1.6e-22
rs1800961	20	43042364	T	C	0.0353	2.3e-22
rs3887925	3	186665645	T	C	0.547	3.1e-22
rs3217792	12	4384696	C	T	0.913	2.6e-21
rs9379084	6	7231843	G	A	0.887	3.3e-21
rs2258238	12	66221060	T	A	0.104	4.5e-21
rs9873618	3	170733076	G	A	0.71	4.8e-21
rs4686471	3	187740899	C	T	0.61	1.7e-20
rs9687832	5	55861595	A	G	0.198	1.7e-20
rs243024	2	60583665	A	G	0.46	2.5e-20
rs10842994	12	27965150	C	T	0.805	4.1e-20
rs4932265	15	90423293	T	C	0.267	4.2e-20
rs34715063	15	38873115	C	T	0.124	2.3e-19
rs11759026	6	126792095	G	A	0.232	2.4e-18
rs429358	19	45411941	T	C	0.846	2.6e-18
rs177045	10	71321279	G	A	0.316	6.6e-18
rs4457053	5	76424949	G	A	0.304	8.4e-18
rs56337234	4	1784403	C	T	0.503	8.6e-18
rs1562396	7	130457914	G	A	0.319	9.9e-18
rs35352848	3	23455582	T	C	0.788	1.3e-17
rs17168486	7	14898282	T	C	0.181	2.3e-17
rs6459733	7	156930550	G	C	0.673	2.4e-17
rs4810426	20	43001721	T	C	0.106	3.1e-17
rs2307111	5	75003678	T	C	0.605	2.1e-16
rs79687284	1	214150821	C	G	0.0348	2.6e-16
rs1493694	1	120526982	T	C	0.109	2.7e-16
rs2820446	1	219748818	C	G	0.706	3.3e-16
rs17819328	3	12489342	G	T	0.425	4.8e-16
rs234853	11	2850828	G	A	0.248	6.8e-16
rs12910825	15	91511260	G	A	0.361	1.6e-15
rs7918400	10	114703136	T	C	0.476	2e-15
rs35895680	17	47060322	C	A	0.678	2.5e-15
rs8107974	19	19388500	T	A	0.0769	3.3e-15
rs9860730	3	64701146	A	G	0.704	4.9e-15
rs72926932	18	53050646	C	A	0.0839	1e-14
rs7669833	4	153513369	T	A	0.705	1.2e-14
rs2925979	16	81534790	T	C	0.3	1.4e-14
rs10974438	9	4291928	C	A	0.357	1.5e-14
rs1783541	11	65294799	T	C	0.204	2e-14
rs2249105	2	65287896	A	G	0.634	2.2e-14
rs2642588	10	71466578	G	T	0.702	2.2e-14
rs1796330	12	71522953	G	C	0.571	2.2e-14
rs348330	1	229672955	G	A	0.361	2.7e-14
rs17791513	9	81905590	A	G	0.932	3.1e-14
rs1531583	4	744972	T	G	0.0458	3.5e-14
rs8032939	15	38834033	C	T	0.246	3.5e-14
rs6070625	20	57394628	G	C	0.517	5.3e-14
rs17836088	14	79932041	C	G	0.217	6.7e-14
rs702634	5	53271420	A	G	0.69	7.7e-14
rs4977213	8	145507304	C	T	0.375	9.1e-14
rs10406431	19	46157019	A	G	0.563	9.6e-14
rs11070332	15	41809205	A	G	0.358	1.1e-13
rs184509201	10	114740337	C	G	0.982	1.2e-13
rs58730668	4	185717759	T	C	0.858	1.3e-13
rs2280141	10	124193181	T	G	0.516	1.4e-13
rs1127215	1	117532790	C	T	0.584	1.6e-13
rs3774723	3	63962339	G	A	0.844	1.6e-13
rs1042725	12	66358347	T	C	0.49	1.8e-13
rs878521	7	44255643	A	G	0.245	1.9e-13
rs56348580	12	121432117	G	C	0.689	2.3e-13
rs8037894	15	62394264	G	C	0.566	2.6e-13
rs1377807	17	4045440	C	G	0.312	4.2e-13
rs12454712	18	60845884	T	C	0.614	4.6e-13
rs1061810	11	43877934	A	C	0.288	6e-13
rs3111316	19	13038415	A	G	0.589	6.3e-13
rs523288	18	57848369	T	A	0.238	7.6e-13
rs4804833	19	7970635	A	G	0.39	7.7e-13
rs146886108	5	14751305	C	T	0.994	7.8e-13
rs13065698	3	152086533	A	G	0.6	8.1e-13
rs10750397	11	128234144	A	G	0.282	8.3e-13
rs6600191	16	295795	T	C	0.825	9.3e-13
rs10096633	8	19830921	C	T	0.877	1.1e-12
rs6518681	22	30609554	G	A	0.914	1.1e-12
rs1800574	12	121416864	T	C	0.0296	1.7e-12
rs12811407	12	133069698	A	G	0.331	1.7e-12
rs149364428	8	97737741	A	G	0.0104	1.8e-12
rs6458354	6	43814190	C	T	0.289	2.1e-12
rs2028150	2	65655012	C	G	0.598	2.3e-12
rs34855406	17	40731411	C	G	0.277	2.3e-12
rs1316776	5	78430607	C	A	0.648	2.6e-12
rs3798519	6	50788778	C	A	0.184	2.6e-12
rs4925109	17	17661802	A	G	0.316	2.8e-12
rs10938398	4	45186139	A	G	0.429	3.6e-12
rs62107261	2	422144	T	C	0.954	3.8e-12
rs505922	9	136149229	C	T	0.332	3.9e-12
rs13262861	8	41508577	C	A	0.829	4e-12
rs11820019	11	69448758	T	C	0.973	5.1e-12
rs34855922	10	114871594	A	G	0.716	5.5e-12
rs1426371	12	108629780	G	A	0.739	8.2e-12
rs3810291	19	47569003	A	G	0.673	8.9e-12
rs3772071	2	161135544	T	C	0.714	1.2e-11
rs67232546	11	128398938	T	C	0.207	1.3e-11
rs35913461	2	653575	C	T	0.829	1.6e-11
rs11699802	20	48832135	C	T	0.536	1.8e-11
rs17250977	5	14753745	G	A	0.0376	2e-11
rs6063048	20	45598564	G	A	0.725	2.2e-11
rs3845281	5	14610134	G	A	0.904	2.3e-11
rs231349	11	2672821	T	C	0.102	2.3e-11
rs61676547	17	65892507	C	G	0.192	2.9e-11
rs4238013	12	4376089	C	T	0.209	3.2e-11
rs10097617	8	95961626	T	C	0.485	3.3e-11
rs862320	16	69651866	C	T	0.578	3.9e-11
rs6821438	4	95091911	A	G	0.534	4e-11
rs917195	7	30728452	C	T	0.77	4.2e-11
rs73226260	12	121380541	G	A	0.967	5.9e-11
rs2800733	6	127416930	A	G	0.717	6e-11
rs9563615	13	59077406	A	T	0.71	6.4e-11
rs3811978	5	52100489	G	A	0.167	7.7e-11
rs718314	12	26453283	G	A	0.253	8.4e-11
rs11063028	12	4300172	C	T	0.18	8.5e-11
rs62492368	7	150537635	A	G	0.308	1.1e-10
rs1641523	17	7549681	C	T	0.428	1.2e-10
rs10893829	11	128042575	T	C	0.853	1.3e-10
rs738408	22	44324730	T	C	0.226	1.4e-10
rs6884702	5	44682589	G	A	0.393	1.5e-10
rs539515	1	177889025	C	A	0.198	1.6e-10
rs4148856	12	123450765	C	G	0.781	1.7e-10
rs1412234	9	28410683	C	T	0.323	1.9e-10
rs145678014	11	32927778	G	T	0.957	2e-10
rs58432198	1	51256091	C	T	0.881	2.1e-10
rs1580278	4	104140848	C	A	0.473	2.2e-10
rs34584161	13	26776999	A	G	0.76	2.2e-10
rs2268078	20	32596704	A	G	0.657	2.3e-10
rs7022807	9	19067833	G	A	0.401	2.7e-10
rs12001437	9	34074476	C	T	0.372	2.8e-10
rs76549217	5	14768766	T	C	0.0295	3e-10
rs4281707	16	53501946	G	A	0.544	3.2e-10
rs4688760	3	49980596	T	C	0.684	3.5e-10
rs2431115	5	55848669	A	G	0.402	3.9e-10
rs12642790	4	83578271	A	G	0.338	4.4e-10
rs291367	1	235690800	G	A	0.632	4.7e-10
rs17772814	8	128711742	G	A	0.915	5.4e-10
rs7178762	15	63871292	C	T	0.46	5.4e-10
rs13737	15	75932129	G	T	0.759	5.6e-10
rs57235767	11	93013531	C	T	0.706	5.9e-10
rs13426680	2	158339550	A	G	0.937	6.7e-10
rs474513	6	160770312	A	G	0.517	8.1e-10
rs576674	13	33554302	G	A	0.169	8.3e-10
rs9505097	6	7255650	C	T	0.799	8.6e-10
rs11967262	6	43760327	G	C	0.486	8.8e-10
rs34298980	6	40409243	T	C	0.497	9.3e-10
rs649961	3	124926637	T	C	0.465	9.9e-10
rs10962	17	36046451	C	G	0.226	9.9e-10
rs62271373	3	150066540	A	T	0.0553	1e-09
rs4976033	5	67714246	G	A	0.411	1e-09
rs74452128	18	58056566	C	A	0.976	1e-09
rs362307	4	3241845	T	C	0.0768	1.1e-09
rs2982521	6	139835329	A	T	0.38	1.3e-09
rs2283220	11	2755548	A	G	0.69	1.4e-09
rs1561927	8	129568078	C	T	0.269	1.5e-09
rs10954772	8	30863938	T	C	0.314	1.8e-09
rs34965774	12	118412373	A	G	0.144	2e-09
rs55653563	9	97001682	A	C	0.732	2.2e-09
rs11642430	16	30045789	G	C	0.399	2.2e-09
rs17689007	8	9974824	G	A	0.533	2.5e-09
rs17522122	14	33302882	T	G	0.474	3.2e-09
rs12920022	16	89564055	A	T	0.158	3.4e-09
rs7249758	19	4948862	A	G	0.204	3.4e-09
rs12048743	1	205114873	G	C	0.442	3.5e-09
rs329122	5	133864599	A	G	0.429	3.6e-09
rs72631105	10	122915345	A	G	0.19	3.7e-09
rs7115753	11	45912013	A	G	0.449	3.8e-09
rs3217860	12	4399050	G	A	0.258	3.9e-09
rs11688682	2	121347612	G	C	0.728	4.2e-09
rs138337556	5	101232944	G	A	0.0036	4.7e-09
rs12719778	8	145879883	T	C	0.538	5e-09
rs4776970	15	68080886	A	T	0.641	5e-09
rs7124681	11	47529947	A	C	0.41	5.1e-09
rs2456530	15	53091553	T	C	0.127	5.4e-09
rs2238689	19	46178661	C	T	0.418	5.4e-09
rs4709746	6	164133001	C	T	0.868	5.8e-09
rs9494624	6	137300960	A	G	0.29	6.1e-09
rs76263492	3	54828827	T	G	0.0452	6.3e-09
rs8010382	14	91963722	G	A	0.421	6.5e-09
rs78020297	16	53758720	A	G	0.0517	6.5e-09
rs113414093	2	219859171	A	G	0.0514	6.6e-09
rs34454109	20	51223594	A	T	0.771	7.1e-09
rs9957145	18	56876228	G	A	0.829	8.1e-09
rs4946812	6	107431688	G	A	0.674	8.2e-09
rs17013314	3	23510044	G	A	0.0313	8.4e-09
rs10193538	2	58981064	T	G	0.61	8.9e-09
rs6545714	2	59307725	G	A	0.392	8.9e-09
rs2272163	3	77671721	C	A	0.618	9.6e-09
rs35999103	2	147861633	T	C	0.155	9.7e-09
rs62080313	18	36278709	C	T	0.123	1e-08
rs11496066	7	102486254	T	C	0.818	1.1e-08
rs67254669	11	17470143	G	A	0.0011	1.1e-08
rs77864822	12	97848775	A	G	0.932	1.1e-08
rs74653713	3	152417881	C	A	0.957	1.2e-08
rs6976111	7	117495667	A	C	0.313	1.2e-08
rs11842871	13	31042452	G	T	0.735	1.2e-08
rs12140153	1	62579891	G	T	0.905	1.3e-08
rs17261179	5	51791225	T	C	0.517	1.3e-08
rs11680058	2	16574669	A	G	0.863	1.4e-08
rs10882101	10	94462427	T	C	0.587	1.4e-08
rs3751837	16	3583173	T	C	0.22	1.4e-08
rs7222481	17	9785187	C	G	0.324	1.4e-08
rs13041756	20	21466795	C	T	0.107	1.4e-08
rs13085136	3	72865183	C	T	0.928	1.5e-08
rs2872246	3	183738460	A	C	0.454	1.5e-08
rs10937721	4	6306763	C	G	0.588	1.5e-08
rs569511541	17	52140805	G	A	0.0002	1.5e-08
rs59944054	20	62693175	A	G	0.238	1.5e-08
rs1801645	22	50356850	C	T	0.275	1.5e-08
rs77136196	6	34247047	T	C	0.042	1.6e-08
rs17122772	14	23288935	G	C	0.228	1.6e-08
rs7240767	18	7070642	C	T	0.376	1.6e-08
rs13024606	2	165573194	T	C	0.0472	1.7e-08
rs6885132	5	14768092	C	G	0.904	1.7e-08
rs117001013	22	32348841	C	T	0.912	1.7e-08
rs9430095	1	206593900	C	G	0.494	1.9e-08
rs8046545	16	28915217	G	A	0.359	1.9e-08
rs11042596	11	2118860	G	T	0.665	2e-08
rs7978610	12	124468572	G	C	0.666	2e-08
rs11926707	3	46925539	C	T	0.626	2.1e-08
rs963740	13	51096095	A	T	0.713	2.1e-08
rs8017808	14	38848419	G	T	0.743	2.1e-08
rs528350911	15	53747228	G	C	0.0068	2.1e-08
rs28819812	4	157652753	C	A	0.677	2.2e-08
rs140242150	10	114702962	A	G	0.005	2.2e-08
rs2581787	3	53127677	T	G	0.563	2.4e-08
rs7719891	5	86577352	G	A	0.259	2.4e-08
rs184660829	1	115144899	C	T	0.0002	2.5e-08
rs7629630	3	168218841	A	T	0.857	2.5e-08
rs7645517	3	186675277	A	G	0.0576	2.5e-08
rs12680028	8	110123183	C	G	0.534	2.5e-08
rs145904381	1	151017991	T	C	0.987	2.6e-08
rs536643418	10	114699835	G	C	0.0052	2.6e-08
rs60276348	17	62203304	T	C	0.14	2.6e-08
rs1903002	4	89740894	G	C	0.501	2.7e-08
rs141521721	11	14763828	A	C	0.0236	2.7e-08
rs75253922	19	7240848	C	T	0.191	2.7e-08
rs17802463	2	25643221	G	T	0.731	2.9e-08
rs11137820	9	81359113	C	G	0.575	2.9e-08
rs17684074	18	54675384	G	C	0.74	2.9e-08
rs79046683	2	96913918	T	G	0.0048	3e-08
rs279744	5	53412620	C	A	0.691	3.1e-08
rs62007683	14	103894071	G	T	0.653	3.1e-08
rs3934712	5	157928196	C	T	0.206	3.2e-08
rs2767036	11	34982148	C	A	0.291	3.3e-08
rs1296328	4	137083193	A	C	0.446	3.5e-08
rs555759341	11	2151761	C	G	0.0049	3.6e-08
rs2197973	12	95928560	T	C	0.538	3.6e-08
rs12640250	4	17792869	C	A	0.715	3.7e-08
rs2102278	4	52818664	G	A	0.319	3.7e-08
rs39328	7	103444978	T	C	0.433	3.7e-08
rs10406327	19	33890838	C	G	0.523	3.8e-08
rs5758223	22	41489920	A	G	0.717	3.8e-08
rs6708643	2	43430440	A	G	0.501	3.9e-08
rs117483894	15	57456802	G	A	0.0369	3.9e-08
rs7867635	9	20241069	C	T	0.412	4e-08
rs7987740	13	109947213	T	C	0.609	4e-08
rs562386202	2	118071061	G	A	0.0006	4.2e-08
rs9828772	3	129333182	C	G	0.898	4.2e-08
rs2066827	12	12871099	G	T	0.235	4.2e-08
rs71372253	17	29413019	C	T	0.0642	4.4e-08
rs57327348	8	10808687	A	T	0.782	4.5e-08
rs4923543	11	28534898	A	G	0.332	4.5e-08
rs555402748	6	67387490	T	C	0.0004	4.6e-08
rs9537803	13	58366634	C	T	0.277	4.6e-08
rs601945	6	32573415	G	A	0.178	4.7e-08
rs11202627	10	89769340	T	C	0.152	4.7e-08
rs4279506	7	23512896	G	C	0.61	4.8e-08
rs96844	5	56196604	G	A	0.262	5.4e-08
rs11657492	17	65648427	G	T	0.1	5.6e-08
rs2189301	17	36063685	G	A	0.872	6.5e-08
rs35497231	3	152433628	C	T	0.317	7.6e-08
rs9569864	13	58965435	C	T	0.825	8.7e-08
rs4771648	13	110431626	G	A	0.669	8.9e-08
rs1412830	9	22043612	C	T	0.628	9.1e-08
rs80102379	11	2634177	G	T	0.982	9.3e-08
rs76811102	20	42905415	T	C	0.0424	1.1e-07
rs862016	20	57551099	G	A	0.0783	1.1e-07
rs2283164	11	2579163	A	G	0.947	1.2e-07
rs76011118	9	22133773	A	G	0.0341	1.4e-07
rs10848958	12	4031104	C	T	0.804	1.5e-07
rs78025551	10	114757956	C	G	0.851	1.6e-07
rs528122639	11	33091735	A	G	0.0009	1.6e-07
rs3826482	17	3860356	A	T	0.576	2.1e-07
rs11793035	9	139507212	C	T	0.331	2.2e-07
rs150111048	3	185514421	G	A	0.239	2.7e-07
rs557027608	12	97779248	A	G	0.0006	2.7e-07
rs1575972	9	22301092	T	A	0.967	3.1e-07
rs7078559	10	93924663	T	C	0.578	4.1e-07
rs61881115	11	68997225	G	A	0.838	4.1e-07
rs114526150	1	214175531	G	T	0.0225	4.2e-07
rs35654957	4	1010077	C	T	0.367	4.2e-07
rs112498319	6	7035734	C	A	0.409	4.2e-07
rs549498088	10	71347311	T	C	0.006	4.7e-07
rs1112718	10	94479107	A	G	0.598	5e-07
rs2233632	6	34524698	T	C	0.688	5.3e-07
rs4736819	8	41509915	T	C	0.554	5.4e-07
rs148766658	8	41552046	C	T	0.0378	5.7e-07
rs11065299	12	121297815	A	G	0.0754	5.8e-07
rs1333052	9	22157908	A	C	0.66	6.3e-07
rs616279	6	140249466	A	G	0.738	6.7e-07
rs1043246	17	3828086	G	C	0.157	7.9e-07
rs73224262	12	121882395	T	C	0.0068	9.1e-07
rs112915006	22	50604696	G	A	0.0512	9.8e-07
rs571342427	11	2182519	C	T	0.0015	1e-06
rs78403475	9	139235606	G	C	0.896	1.2e-06
rs199795270	16	30419384	C	G	0.0065	1.2e-06
rs2727301	17	61965043	T	C	0.754	1.3e-06
rs510807	9	3965689	A	C	0.491	1.4e-06
rs41277236	10	71332301	T	C	0.0431	1.5e-06
rs12802972	11	1704596	A	G	0.428	1.5e-06
rs576406049	4	89857291	T	C	0.0013	1.6e-06
rs56376556	7	102038318	T	C	0.0533	1.7e-06
rs445084	11	2908754	G	A	0.361	1.7e-06
rs759111467	12	97562756	A	G	0.0003	1.7e-06
rs1317617	10	81096589	G	A	0.798	1.8e-06
rs28719468	18	53452144	C	T	0.159	1.9e-06
rs62370480	5	52774510	A	G	0.22	2e-06
rs7847880	9	20662703	C	T	0.843	2.1e-06
rs12578639	12	118489636	A	T	0.828	2.2e-06
rs191830490	20	43023355	G	A	0.994	2.2e-06
rs76251711	13	59184234	G	A	0.0126	2.3e-06
rs825452	12	124509177	A	G	0.603	2.4e-06
rs2052261	2	65355270	G	A	0.304	2.5e-06
rs66477705	2	121378852	T	C	0.967	2.6e-06
rs28525376	2	43207872	G	T	0.422	2.7e-06
rs78840640	7	23434606	G	C	0.022	2.8e-06
rs3115960	16	75516534	G	C	0.37	2.8e-06
rs2465043	6	51180765	G	A	0.644	2.9e-06
rs28638142	12	121501461	A	C	0.0442	2.9e-06
rs11717959	3	185541213	G	T	0.621	3e-06
rs62368490	5	44534364	T	C	0.0313	3.4e-06
rs12236906	9	97497494	T	C	0.987	3.4e-06
rs4930091	11	2372356	C	T	0.759	3.7e-06
rs533172266	19	46351837	T	C	0.0006	3.7e-06
rs10305745	1	150786038	A	G	0.0145	4.4e-06
rs79103584	9	4243045	T	A	0.986	4.4e-06
rs1801212	4	6302519	A	G	0.709	4.5e-06
rs543786825	15	42201410	T	C	0.0004	4.7e-06
rs62059712	17	7740170	T	C	0.918	4.9e-06
rs286925	11	34642668	A	G	0.182	5e-06
rs188247550	19	19396616	T	C	0.0195	5.2e-06
rs11786992	8	95685147	A	C	0.644	5.3e-06
rs187936726	8	96092422	G	A	0.0239	5.4e-06
rs62357230	5	52315682	A	G	0.0339	5.9e-06
rs2908334	7	15206239	T	C	0.631	5.9e-06
rs180988137	10	114751173	G	A	0.0104	6.1e-06
rs112595469	11	128583975	T	C	0.0284	6.2e-06
rs1516728	3	185829891	A	T	0.759	6.3e-06
rs6011155	20	62450664	T	C	0.63	6.3e-06
rs116953931	19	5224998	A	G	0.0371	6.4e-06
rs558308082	17	65820153	C	G	0.0008	6.6e-06
rs10469140	18	60668270	G	A	0.485	6.6e-06
rs62482405	7	102987583	G	T	0.0819	6.9e-06
rs80244329	8	118404672	G	A	0.978	6.9e-06
rs74368513	3	64460694	G	A	0.996	7e-06
rs116913033	7	44365549	C	T	0.83	7.1e-06
rs559138871	3	129470067	T	C	0.002	7.3e-06
rs61850200	10	71321658	C	G	0.277	7.3e-06
rs2268382	7	130027037	C	A	0.327	7.4e-06
rs75423501	3	47242923	G	A	0.101	7.5e-06
rs553014999	1	219584164	C	T	0.0013	7.7e-06
9:139737088:G:A	9	139737088	A	G	0.0007	7.9e-06
rs76197067	18	52604955	G	A	0.0005	8.1e-06
rs11688931	2	121318166	C	G	0.849	8.2e-06
rs755734872	19	12938471	T	C	0.0005	8.3e-06
rs745903616	19	44938870	A	G	0.0013	8.3e-06
rs111827885	4	616608	C	T	0.0156	8.4e-06
rs114447556	4	53207093	T	C	0.0839	8.4e-06
rs7943101	11	32460873	T	C	0.161	8.5e-06
rs560716466	20	45317678	A	G	0.0031	9.8e-06
rs244665	5	133414622	A	G	0.703	9.9e-06
rs11696357	20	43233649	A	G	0.934	9.9e-06
rs7903146	10	114758349	T	C	0.295	5.8E-447

### Sheet: MAGIC sentinel
Supplemental Table 9. GWAS sentinel signals of T2D, T1D and glycemic traits.
trait	rsid	chr	position (hg19)	risk_allele	other_allele	frequency	pvalue	ancestries
HbA1c	rs1175549	chr1	3691727	A	C	0.214	6.43218e-11	TA,EUR
HbA1c	rs2375278	chr1	25529038	A	G	0.824	4.45085e-11	EUR
HbA1c	rs267738	chr1	150940625	T	G	0.203	9.59171e-12	TA,EUR
HbA1c	rs7534795	chr1	155275553	T	C	0.286	4.10453e-10	EUR
HbA1c	rs857725	chr1	158607935	T	G	0.277	6.25363e-50	TA,EUR
HbA1c	rs7547793	chr1	203653544	A	C	0.88	1.92013e-08	EUR
HbA1c	rs340882	chr1	214145731	C	G	0.58	1.03644e-10	TA,EUR
HbA1c	rs12612492	chr2	24093756	T	C	0.148	4.38761e-23	TA,EUR
HbA1c	rs6545222	chr2	24235704	A	G	0.772	1.04619e-11	EUR
HbA1c	rs1367173	chr2	43449385	T	C	0.106	2.96131e-14	TA,EUR
HbA1c	rs17037289	chr2	48587198	A	G	0.244	2.96845e-09	EUR
HbA1c	rs150171632	chr2	169748691	T	C	NA	NA	EUR
HbA1c	rs540524	chr2	169756930	A	G	0.375	0.16617	EUR
HbA1c	rs560887	chr2	169763148	T	C	0.694	1.38714e-106	TA,EUR
HbA1c	rs56100844	chr2	169786707	T	G	NA	NA	EUR
HbA1c	rs17256082	chr2	175292364	T	C	0.372	1.11022e-07	TA,EUR
HbA1c	rs4674280	chr2	219141458	C	G	0.413	1.10166e-08	EUR
HbA1c	rs12491937	chr3	12268244	A	G	0.445	4.41937e-12	EUR
HbA1c	rs9818758	chr3	49382925	A	G	0.204	1.29942e-14	TA,EUR
HbA1c	rs11719201	chr3	123068744	T	C	0.182	7.97158e-18	TA,EUR
HbA1c	rs1604038	chr3	170709193	T	C	0.288	1.21662e-14	TA,EUR
HbA1c	rs4894769	chr3	171516306	A	T	0.413	1.96126e-08	EUR
HbA1c	rs13089972	chr3	171798694	A	T	0.584	2.21682e-15	EUR
HbA1c	rs13134327	chr4	144659795	A	G	0.331	8.17339e-25	EUR
HbA1c	rs112578089	chr4	145128105	A	G	0.032	3.59907e-09	EUR
HbA1c	rs6877043	chr5	154048367	T	C	0.362	1.26777e-09	EUR
HbA1c	rs1948759	chr5	156442657	A	G	0.834	1.15742e-08	TA,EUR
HbA1c	rs3778321	chr6	7250270	A	G	0.176	3.47248e-11	TA,EUR
HbA1c	rs6931514	chr6	20703952	A	G	0.264	3.19971e-13	EUR
HbA1c	rs1799945	chr6	26091179	C	G	0.153	3.43976e-42	TA,EUR
HbA1c	rs1800562	chr6	26093141	A	G	0.046	1.13166e-45	EUR
HbA1c	rs9376090	chr6	135411228	T	C	0.272	1.15473e-69	TA,EUR
HbA1c	rs10231021	chr7	15060429	A	T	NA	NA	EUR
HbA1c	rs10259649	chr7	44219705	T	C	0.249	2.85773e-51	EUR
HbA1c	rs2971670	chr7	44226101	T	C	0.181	4.00123e-77	EUR
HbA1c	rs3757840	chr7	44231216	T	G	0.48	3.0412e-64	EUR
HbA1c	rs13234131	chr7	73025975	A	G	0.124	1.60448e-08	EUR
HbA1c	rs4731113	chr7	123283949	T	C	0.046	1.17529e-07	EUR
HbA1c	rs4317621	chr8	41516581	A	G	0.578	0.00709594	EUR
HbA1c	rs34664882	chr8	41543675	A	G	0.017	7.78602e-34	EUR
HbA1c	rs4737009	chr8	41630405	A	G	0.262	3.53622e-52	TA,EUR,EAS
HbA1c	rs6980507	chr8	42383084	A	G	0.582	5.08921e-17	TA,EUR
HbA1c	rs11558471	chr8	118185733	A	G	0.293	4.02108e-27	TA,EUR
HbA1c	rs2954021	chr8	126482077	A	G	0.512	5.43308e-09	TA,EUR
HbA1c	rs10811661	chr9	22134094	T	C	0.165	5.09694e-14	EUR
HbA1c	rs12351997	chr9	80015424	T	C	0.198	1.29942e-14	EUR
HbA1c	rs61750929	chr9	91495135	T	C	0.041	1.20538e-22	TA,EUR
HbA1c	rs7042939	chr9	110511408	A	G	0.582	4.28991e-15	EUR
HbA1c	rs649129	chr9	136154304	T	C	NA	NA	TA,EUR
HbA1c	rs3829109	chr9	139256766	A	G	0.276	9.8476e-09	TA,EUR
HbA1c	rs11257655	chr10	12307894	T	C	0.241	6.19899e-12	TA,EUR
HbA1c	rs4745982	chr10	71089843	T	G	0.067	1.06946e-134	EUR
HbA1c	rs150705486	chr10	71093216	A	G	NA	NA	EUR
HbA1c	rs17476364	chr10	71094504	T	C	0.099	1.39523e-291	TA,EUR
HbA1c	rs7903146	chr10	114758349	T	C	0.307	2.0989e-21	TA,EUR
HbA1c	rs4980325	chr11	234451	T	G	0.532	1.21662e-14	TA,EUR
HbA1c	rs3842753	chr11	2181060	T	G	0.72	2.76563e-06	EUR
HbA1c	rs360140	chr11	9776567	A	C	0.662	1.03644e-10	EUR
HbA1c	rs10838696	chr11	47363285	A	G	0.367	1.25334e-08	EUR
HbA1c	rs174559	chr11	61581656	A	G	0.285	3.69141e-14	EUR
HbA1c	rs10830963	chr11	92708710	C	G	0.286	2.12111e-39	TA,EUR
HbA1c	rs11224302	chr11	100456604	T	C	0.096	9.58324e-13	TA,EUR
HbA1c	rs117233107	chr12	4328521	A	G	0.015534	0.115505	TA,EUR
HbA1c	rs2110073	chr12	7075882	T	C	0.094	3.79791e-08	TA,EUR
HbA1c	rs76261711	chr12	48486696	A	T	0.083	6.66202e-10	EUR
HbA1c	rs4760682	chr12	48512285	A	C	0.817	8.15428e-20	TA,EUR
HbA1c	rs10774624	chr12	111833788	A	G	0.525	8.43796e-13	TA,EUR
HbA1c	rs76533333	chr13	113352916	A	G	0.087	2.97979e-26	TA,EUR
HbA1c	rs1278769	chr13	113536627	A	G	0.769	1.30592e-09	EUR
HbA1c	rs7994900	chr13	114553134	T	C	0.284	2.00193e-11	TA,EUR
HbA1c	rs2273475	chr14	65268605	A	G	0.12	2.61826e-08	EUR
HbA1c	rs10151436	chr14	73616095	A	T	0.11	5.99826e-10	EUR
HbA1c	rs452306	chr15	65822777	T	C	0.627	2.55963e-12	EUR
HbA1c	rs11248914	chr16	293562	T	C	0.302	3.86056e-16	EUR
HbA1c	rs11643024	chr16	11443183	A	G	0.697	2.14352e-08	EUR
HbA1c	rs7190771	chr16	28590030	A	G	0.332	6.21548e-11	EUR
HbA1c	rs7198799	chr16	68818390	T	C	0.281	3.05582e-09	EUR
HbA1c	rs4238685	chr16	88775220	T	C	0.892	0.00362481	EUR
HbA1c	rs837763	chr16	88853729	T	C	0.578	9.27101e-42	TA,EUR
HbA1c	rs8075153	chr17	17622666	T	C	0.422	3.83596e-07	EUR
HbA1c	rs9914988	chr17	27183104	A	G	0.802	5.60646e-15	TA,EUR
HbA1c	rs2748427	chr17	76121864	A	G	0.197	2.95179e-44	TA,EUR
HbA1c	rs9909940	chr17	80689036	T	C	0.323	4.66127e-117	TA,EUR
HbA1c	rs62076520	chr17	80695406	A	G	0.372	2.50987e-86	EUR
HbA1c	rs191734192	chr17	80778724	A	G	NA	NA	EUR
HbA1c	rs28671200	chr18	43774444	T	G	NA	NA	TA,EUR
HbA1c	rs17533945	chr19	17257802	T	C	0.418	6.08235e-20	TA,EUR
HbA1c	rs12978547	chr19	33037212	C	G	0.033	3.05871e-12	EUR
HbA1c	rs10405535	chr19	33072085	A	G	0.71	2.44034e-14	EUR
HbA1c	rs737092	chr20	55990405	T	C	0.499	1.96126e-08	TA,EUR
HbA1c	rs855791	chr22	37462936	A	G	0.6	2.12006e-47	TA,EUR,HISP,EAS
HbA1c	rs184506746	chrX	150104927	T	C	NA	NA	EUR
HbA1c	rs182859029	chrX	152051223	T	C	NA	NA	TA,EUR
HbA1c	rs138245006	chrX	153018275	T	C	NA	NA	EUR
HbA1c	rs140801471	chrX	153542572	A	G	NA	NA	EUR
HbA1c	rs149309160	chrX	154212603	T	G	NA	NA	EUR
HbA1c	rs6929796	chr6	31522669	A	G	0.179	6.24067e-08	EUR
HbA1c	rs5785903	chr10	71002041	T	TG	NA	NA	EUR
HbA1c	rs200572185	chr10	71118824	A	AAG	NA	NA	EUR
HbA1c	rs33952550	chr14	100798144	C	CCTCA	NA	NA	EUR
HbA1c	rs141786856	chr17	80950651	C	CAAT	NA	NA	EUR
FG	rs6662924	chr1	100894419	A	C	0.198	5.05487e-10	TA,EUR
FG	rs78132593	chr1	150868102	A	C	0.203	2.35996e-11	EUR
FG	rs2075423	chr1	214154719	T	G	0.376	2.78271e-21	EUR
FG	rs348330	chr1	229672955	A	G	0.631	1.06069e-09	TA,EUR
FG	rs877273	chr2	27140022	T	C	0.348	1.48061e-13	EUR
FG	rs1260326	chr2	27730940	T	C	0.587	8.47741e-62	TA,EUR,SAS,HISP
FG	rs189548	chr2	54941112	A	G	0.723	7.74829e-10	TA,EUR
FG	rs72883292	chr2	169710158	T	C	NA	NA	EUR
FG	rs150171632	chr2	169748691	T	C	NA	NA	EUR
FG	rs111485380	chr2	169754123	T	C	NA	NA	EUR
FG	rs573225	chr2	169757541	A	G	0.673	0	EUR
FG	rs492594	chr2	169764176	C	G	0.447	5.05859e-22	EUR,SAS
FG	rs145353824	chr2	169765277	A	C	NA	NA	EUR,SAS
FG	rs17539351	chr2	169766560	T	C	0.106	6.11975e-122	EUR
FG	rs13430620	chr2	169768891	A	C	NA	NA	EUR
FG	rs114764002	chr2	169776141	A	T	NA	NA	EUR
FG	rs191257736	chr2	169778471	A	G	NA	NA	EUR
FG	rs56100844	chr2	169786707	T	G	NA	NA	EUR
FG	rs3755158	chr2	169792188	C	G	0.103	1.81773e-48	EUR
FG	rs114691375	chr2	169813318	A	T	0.037	6.53832e-15	EUR
FG	rs6731931	chr2	173593726	T	C	NA	NA	TA,EUR
FG	rs11708067	chr3	123065778	A	G	0.177	7.70338e-45	TA,EUR,AA,HISP
FG	rs16851397	chr3	141134818	A	G	0.045	6.93205e-15	EUR
FG	rs17437560	chr3	152180329	T	C	0.11	4.5322e-08	EUR
FG	rs1604038	chr3	170709193	T	C	0.288	3.82132e-28	TA,EUR
FG	rs6808574	chr3	187740523	T	C	0.606	7.98371e-14	TA,EUR
FG	rs4862423	chr4	185726548	T	C	0.401	9.56416e-11	TA,EUR
FG	rs157512	chr5	55809127	T	C	NA	NA	TA,EUR
FG	rs7708285	chr5	76425867	A	G	0.686	2.55963e-12	EUR
FG	rs1820176	chr5	95696585	T	C	0.296	4.87112e-35	EUR
FG	rs7729395	chr5	102100576	T	C	0.032	2.5288e-07	TA,EUR
FG	rs9379084	chr6	7231843	A	G	0.131	2.58901e-05	EUR
FG	rs3778321	chr6	7250270	A	G	0.176	8.20916e-19	TA,EUR
FG	rs9348441	chr6	20680678	A	T	0.272	1.40256e-22	TA,EUR
FG	rs10305457	chr6	39034095	T	C	0.065	2.07691e-13	EUR
FG	rs10305492	chr6	39046794	A	G	0.009	2.34754e-14	TA,EUR
FG	rs12055786	chr6	153431125	T	C	0.384	1.67918e-12	TA,EUR
FG	rs10281892	chr7	14919852	A	G	NA	NA	EUR
FG	rs10487796	chr7	15063430	A	T	0.484	8.04323e-60	EUR
FG	rs55841377	chr7	44145178	C	G	0.234	9.26441e-05	EUR
FG	rs2971671	chr7	44211337	T	C	0.257	1.13523e-100	EUR
FG	rs3757840	chr7	44231216	T	G	0.48	3.03876e-132	EUR
FG	rs6975024	chr7	44231886	T	C	0.179	5.80471e-172	EUR
FG	rs138917529	chr7	44235694	A	T	NA	NA	EUR
FG	rs878521	chr7	44255643	A	G	0.249	6.94745e-166	EUR
FG	rs2108349	chr7	50786663	A	G	0.686	1.66736e-18	TA,EUR
FG	rs58925536	chr7	75654574	T	C	0.032	7.76025e-09	EUR
FG	rs13242882	chr7	89800053	A	T	0.508	1.15742e-08	EUR
FG	rs7012637	chr8	9173209	A	G	0.47	3.37903e-26	EUR
FG	rs9987289	chr8	9183358	A	G	0.925	2.37911e-22	EUR
FG	rs12541643	chr8	81076874	T	C	0.479	5.28074e-10	EUR
FG	rs896854	chr8	95960511	T	C	0.542	6.11258e-10	TA,EUR
FG	rs9650069	chr8	118204020	T	C	0.284	7.56562e-57	EUR
FG	rs10974438	chr9	4291928	A	C	0.38	2.37516e-31	EUR
FG	rs10217762	chr9	22133645	T	C	0.427	0.0776132	EUR
FG	rs10811660	chr9	22134068	A	G	0.165	3.81018e-24	TA,EUR
FG	rs16913693	chr9	111680359	T	G	0.029	8.9242e-16	TA,EUR
FG	rs507666	chr9	136149399	A	G	0.811	5.74046e-15	TA,EUR
FG	rs3829109	chr9	139256766	A	G	0.276	3.63925e-16	TA,EUR
FG	rs10781511	chr9	139280766	A	G	0.231	1.25215e-07	EUR
FG	rs2839671	chr10	26505822	A	G	0.164	3.52301e-13	TA,EUR
FG	rs7095788	chr10	95384152	T	C	0.358	3.88801e-09	TA,EUR
FG	rs12784552	chr10	113036354	A	G	0.076	5.52729e-28	EUR
FG	rs11195538	chr10	113117650	T	C	0.052	1.10589e-06	EUR
FG	rs7903146	chr10	114758349	T	C	0.307	2.59894e-42	EUR
FG	rs3842753	chr11	2181060	T	G	0.72	1.12271e-09	EUR
FG	rs4930011	chr11	2856658	C	G	NA	NA	EUR
FG	rs2168101	chr11	8255408	A	C	0.296	1.3327e-08	TA,EUR
FG	rs10838524	chr11	45870177	A	G	0.52	4.78985e-50	TA,EUR
FG	rs10501320	chr11	47293799	C	G	0.262	9.72157e-31	TA,EUR
FG	rs174583	chr11	61609750	T	C	0.375	4.96531e-23	TA,EUR
FG	rs11603349	chr11	72460694	T	C	0.168	7.58001e-27	EUR
FG	rs7113297	chr11	92671744	T	C	0.191	3.64072e-106	EUR
FG	rs11523890	chr11	92679778	T	C	0.336	8.1987e-183	EUR
FG	rs10466351	chr11	92697981	T	C	0.38	1.70412e-212	EUR
FG	rs10830962	chr11	92698427	C	G	0.4	1.14698e-156	EUR
FG	rs10830963	chr11	92708710	C	G	0.286	0	TA,EUR,AA,SAS,HISP,EAS
FG	rs79354397	chr11	92708961	T	C	0.041	2.14212e-45	EUR
FG	rs2657879	chr12	56865338	A	G	0.202	6.33454e-08	TA,EUR
FG	rs6538804	chr12	97848910	C	G	0.377	7.79801e-14	TA,EUR
FG	rs6489811	chr12	121893626	A	G	0.512	9.89398e-10	EUR
FG	rs11610045	chr12	133063768	A	G	0.454	3.48369e-14	TA,EUR
FG	rs11619319	chr13	28487599	A	G	0.234	5.14996e-18	TA,EUR
FG	rs576674	chr13	33554302	A	G	0.85	8.76237e-14	TA,EUR
FG	rs35889227	chr14	90055468	T	G	0.617	7.80376e-12	EUR
FG	rs12888855	chr14	100830818	A	C	0.189	1.47845e-11	TA,EUR
FG	rs7163757	chr15	62391608	T	C	0.433	6.68193e-42	TA,EUR
FG	rs12594062	chr15	75102851	T	C	0.598	8.18005e-09	EUR
FG	rs7178572	chr15	77747190	A	G	0.679	1.78974e-11	EUR
FG	rs6598541	chr15	99271135	A	G	0.648	2.00193e-11	TA,EUR
FG	rs2238435	chr16	4014282	C	G	NA	NA	TA,EUR
FG	rs2302593	chr19	46196634	C	G	NA	NA	TA,EUR
FG	rs6113722	chr20	22557099	A	G	0.066	5.61414e-22	EUR
FG	rs17265513	chr20	39832628	T	C	0.204	5.32029e-14	TA,EUR
FG	rs39713	chr22	30343186	T	C	0.062	4.9915e-08	TA,EUR
FG	rs183381538	chr2	43775309	A	C	NA	NA	TA,EUR
FG	rs199666154	chr2	169800435	G	GT	NA	NA	EUR
FG	rs35188816	chr3	185526117	C	CA	NA	NA	EUR
FG	rs10717442	chr11	47340681	A	AT	NA	NA	EUR
FI	rs6674544	chr1	219628973	A	G	NA	NA	TA,EUR
FI	rs1260326	chr2	27730940	T	C	0.587	5.20834e-34	TA,EUR
FI	rs75265117	chr2	165518799	C	G	0.148	1.20538e-22	EUR
FI	rs13389219	chr2	165528876	T	C	0.409	1.14113e-25	EUR
FI	rs2943646	chr2	227099534	A	G	0.623	1.53297e-39	EUR
FI	rs308971	chr3	12116620	A	G	0.862	1.12613e-14	EUR
FI	rs35000407	chr3	12351521	T	G	0.117	3.13357e-20	EUR
FI	rs17331151	chr3	52844534	T	C	0.106	1.73398e-07	TA,EUR
FI	rs11708067	chr3	123065778	A	G	0.177	4.3694e-09	TA,EUR
FI	rs62271373	chr3	150066540	A	T	0.059	9.6426e-08	TA,EUR
FI	rs3775380	chr4	89739808	A	G	0.5	3.81446e-11	EUR
FI	rs9884482	chr4	106081636	T	C	0.392	4.7379e-11	EUR
FI	rs11727676	chr4	145659064	T	C	0.084	1.93863e-07	EUR
FI	rs6855363	chr4	157670537	T	C	0.347	4.10453e-10	TA,EUR
FI	rs4865796	chr5	53272664	A	G	0.707	1.58395e-16	TA,EUR
FI	rs459193	chr5	55806751	A	G	0.715	6.75135e-18	TA,EUR
FI	rs3936511	chr5	55860781	A	G	0.169	7.43226e-14	EUR
FI	rs116141873	chr6	34222201	T	G	0.032	4.03932e-13	EUR
FI	rs2780215	chr6	34236973	A	G	0.042	4.90162e-10	EUR
FI	rs998584	chr6	43757896	A	C	0.514	9.56416e-11	TA,EUR
FI	rs9472135	chr6	43809802	T	C	0.296	5.73303e-07	EUR
FI	rs1474696	chr6	127449246	A	G	0.476	3.17026e-16	EUR
FI	rs73013411	chr6	164126233	A	C	0.12	1.85508e-08	EUR
FI	rs2108349	chr7	50786663	A	G	0.686	8.92434e-09	EUR
FI	rs972283	chr7	130466854	A	G	0.544	3.27025e-08	EUR
FI	rs330945	chr8	9021933	T	C	0.342	1.8899e-11	EUR
FI	rs7012814	chr8	9173358	A	G	0.471	9.72157e-31	TA,EUR
FI	rs4841132	chr8	9183596	A	G	0.925	1.58395e-16	EUR
FI	rs13258890	chr8	23615445	T	C	0.252	3.05536e-07	EUR
FI	rs75179845	chr9	136132954	T	C	0.079	6.76757e-10	EUR
FI	rs118164457	chr10	89680631	T	C	0.037	1.42499e-09	EUR
FI	rs7903146	chr10	114758349	T	C	0.307	3.31727e-08	TA,EUR
FI	rs2845885	chr11	63869062	T	C	0.931	1.68806e-07	EUR
FI	rs6487237	chr12	21699928	A	C	0.79	3.15973e-09	EUR
FI	rs111264094	chr12	48202696	C	G	NA	NA	TA,EUR
FI	rs1351394	chr12	66351826	T	C	0.529	6.97446e-10	EUR
FI	rs1402013	chr12	102740822	A	G	0.355	1.67219e-06	EUR
FI	rs860598	chr12	102898446	A	G	0.824	1.44155e-12	EUR
FI	rs7133378	chr12	124409502	A	G	0.339	2.15315e-10	EUR
FI	rs12454712	chr18	60845884	T	C	0.398	1.34695e-08	TA,EUR
FI	rs731839	chr19	33899065	A	G	0.658	1.90984e-10	EUR
FI	rs1206760	chr20	45582472	A	G	0.522	3.75279e-09	EUR
FI	rs77935490	chr2	630902	A	T	NA	NA	TA,EUR
FI	rs200678953	chr21	24493299	T	TATATGTTATATAC	NA	NA	EUR
2hGlu	rs1260326	chr2	27730940	T	C	0.587	4.64151e-10	TA,EUR
2hGlu	rs12692738	chr2	165558252	T	C	0.265	6.66409e-08	TA,EUR
2hGlu	rs11708067	chr3	123065778	A	G	0.177	6.83002e-21	TA,EUR
2hGlu	rs878521	chr7	44255643	A	G	0.249	6.15692e-26	EUR
2hGlu	rs550057	chr9	136146597	T	C	0.714	6.08415e-10	TA,EUR
2hGlu	rs7903146	chr10	114758349	T	C	0.307	9.59934e-23	TA,EUR
2hGlu	rs4148646	chr11	17415190	C	G	0.664	3.58548e-07	EUR
2hGlu	rs2649999	chr12	121380544	T	C	0.641	1.25409e-09	TA,EUR
2hGlu	rs112824462	chr14	38842759	A	G	NA	NA	TA,EUR
2hGlu	rs17271305	chr15	62332980	A	G	0.409	2.47124e-14	EUR
2hGlu	rs117643180	chr17	7185779	A	C	0.033	8.30873e-13	EUR
2hGlu	rs1800437	chr19	46181392	C	G	0.208	3.61825e-24	EUR
2hGlu	rs144346724	chr3	185520086	G	GTGTTCTTGACTAACCAAGACA	NA	NA	EUR
2hGlu	rs200250298	chr8	9202322	A	AAGG	NA	NA	EUR

### Sheet: T1D sentinel
rsid	chr	position (hg19)	Ref.	Alt.	Alt. AF	PPA (posterior)
rs10751776	1	25296743	A	C	0.509915	0.0405936
rs574384	1	36087661	C	A	0.894668	0.195293
rs12742756	1	38347417	A	G	0.428204	0.0704993
rs855330	1	64113889	T	C	0.259422	0.16116
rs150709401	1	114135880	A	G	0.009602	0.257619
rs2476601	1	114377568	A	G	0.885976	0.981952
rs1493696	1	120505532	G	A	0.13231	0.0467116
rs10801128	1	192515849	A	G	0.717441	0.111645
rs570794153	1	198598389	G	GA	0.139675	0.852503
rs10920052	1	200820610	C	A	0.220208	0.240001
rs58579536	1	206746125	A	G	0.131811	0.569185
rs77599401	1	206849509	G	A	0.010225	0.0272902
rs3024493	1	206943968	C	A	0.154343	0.52503
rs12128789	1	212852832	T	C	0.131779	0.346291
rs1881146	2	12634794	A	T	0.310529	0.34249
rs55893453	2	25139367	A	G	0.201792	0.126805
rs77146844	2	60146784	C	G	0.037265	0.860183
rs13034691	2	60216169	A	G	0.100373	0.0810779
rs12464462	2	60636416	A	G	0.410445	0.0996191
rs4490209	2	100766711	C	G	0.359915	0.0569017
rs567088138	2	112020548	G	A	0.009761	0.518916
rs2111485	2	163110536	A	G	0.604162	0.907582
rs35667974	2	163124637	T	C	0.020825	0.978449
rs35337543	2	163136505	C	G	0.011874	0.520395
rs75671397	2	163139399	A	C	0.00196	0.474902
rs10931480	2	191954047	G	A	0.837184	0.380485
rs7423529	2	192003031	T	C	0.618749	0.0849298
rs143829908	2	204520098	T	C	0.014064	0.477788
rs231389	2	204634730	C	T	0.778608	0.519952
rs78847176	2	204725944	C	T	0.0072	0.746187
rs231725	2	204740675	G	A	0.361092	0.341626
rs13018977	2	242278007	T	A	0.224602	0.153519
rs28607988	3	45913338	A	C	0.082919	0.103617
rs7668577	4	26123319	A	C	0.311698	0.0952901
4:123235016:TTA:T	4	123235016	TTA	T	0.074162	0.0361683
rs77516441	4	123243594	A	ATC	0.611733	0.076496
rs2611211	4	166575439	C	T	0.823656	0.0721771
rs12644686	4	185302902	C	G	0.193778	0.55254
rs2303137	5	35895725	A	T	0.441899	0.0659115
rs114378220	5	110566360	C	T	0.070292	0.969009
rs72663304	5	110926439	A	C	0.001312	0.0532797
rs766751473	5	131766763	TGTGATACCCCAA	T	0.40393	0.0892298
rs1050979	6	410417	A	G	0.515138	0.347341
rs60649859	6	90854533	A	T	0.056093	0.135928
rs6908626	6	91005743	G	T	0.165571	0.821002
6:126690257:AT:A	6	126690257	AT	A	0.443865	0.153276
rs142761146	6	138004508	T	A	0.17002	0.426598
rs4548024	6	138165744	T	C	0.233601	0.970248
rs182429	6	159469574	A	G	0.569289	0.130268
rs11756073	6	170363580	G	A	0.167855	0.0388935
rs7805218	7	20378801	G	A	0.30774	0.0730452
rs17323934	7	26904330	C	G	0.223075	0.0737825
rs876039	7	50308811	G	C	0.312489	0.1065
rs7809377	7	50442726	G	A	0.115664	0.110915
rs34414436	7	51018492	GT	G	0.959202	0.0817403
rs7795896	7	117086613	C	T	0.691577	0.628732
rs1947178	8	59872177	A	G	0.791944	0.529772
rs13259300	8	120082941	A	C	0.598278	0.198242
rs3802214	8	141616183	T	C	0.798827	0.142649
rs1574285	9	4283137	G	T	0.591106	0.213968
rs541856133	9	135936325	C	T	0.001509	0.999987
rs6602398	10	6082953	G	T	0.310221	0.546814
rs61839660	10	6094697	C	T	0.08512	0.779283
rs706778	10	6098949	C	T	0.430223	0.614066
rs41295159	10	6148535	C	G	0.008954	0.395049
rs77710246	10	6166282	T	G	0.041638	0.806775
rs947474	10	6390450	G	A	0.816441	0.879125
rs11596750	10	6471816	T	C	0.709289	0.243581
rs537544	10	8108382	C	T	0.615565	0.256208
rs58763752	10	32965617	A	G	0.101892	0.0205912
rs11009222	10	33374735	A	G	0.195124	0.128764
rs78325861	10	72378489	C	G	0.039037	0.369704
rs7068821	10	90051035	G	T	0.251126	0.448331
rs7948458	11	2172830	A	C	0.808305	0.286801
rs689	11	2182224	A	T	0.730567	0.861349
rs10770143	11	2195267	C	T	0.623213	0.304782
rs140215710	11	2903060	G	A	0.010339	0.987436
rs663743	11	64107735	G	A	0.349007	0.488651
rs7936434	11	76293805	G	C	0.464277	0.164451
rs55836957	11	128168631	C	A	0.225273	0.130943
rs607703	11	128604174	C	T	0.484409	0.406772
rs7301381	12	9123932	T	C	0.463691	0.0253863
rs35954981	12	9878144	TA	T	0.505987	0.0477026
rs12232003	12	53593632	T	C	0.087909	0.168527
rs1701704	12	56412487	T	G	0.339425	0.352465
rs71459332	12	56418678	C	T	0.070762	0.628138
rs78865465	12	56434146	G	A	0.058945	0.350915
rs3809113	12	57848708	C	G	0.687821	0.0168458
rs3184504	12	111884608	T	C	0.53291	0.42419
rs570074821	12	111926961	A	G	0.001941	0.242014
rs238265	13	42930659	T	G	0.695162	0.194183
rs9573641	13	76303932	T	C	0.448631	0.11674
rs9517712	13	100079833	T	C	0.740981	0.833043
rs2104047	14	68754417	T	C	0.70834	0.181034
rs17106304	14	69260511	C	G	0.655978	0.41499
rs1350275	14	98489306	T	G	0.69842	0.0420364
rs56994090	14	101306447	T	C	0.431066	0.99879
rs3783355	14	101308958	G	A	0.240585	0.563428
rs35134214	15	38865321	CTG	C	0.195427	0.0728019
rs34593439	15	79234957	G	A	0.108188	0.329375
rs12927355	16	11194771	C	T	0.316184	0.353193
rs66718203	16	11428643	C	G	0.174048	0.0506505
rs4238595	16	20343091	T	C	0.680478	0.452116
rs34835	16	28499291	A	G	0.429877	0.379914
rs231972	16	28538336	A	C	0.118029	0.22486
rs7187776	16	28857645	A	G	0.409026	0.171441
rs55993634	16	75236763	C	G	0.084897	0.371568
rs8046043	16	80284024	G	C	0.391629	0.801408
rs9891059	17	4300706	T	G	0.165892	0.120739
rs61759532	17	7240391	C	T	0.234556	0.378462
rs62062613	17	7642035	C	T	0.119977	0.133857
rs56750287	17	38062944	A	C	0.165218	0.0773656
rs112401631	17	38764524	T	A	0.019054	0.293775
rs35327136	17	43487574	C	A	0.155548	0.0141645
rs11651753	17	46029089	C	T	0.41983	0.457163
rs57209021	17	66164918	C	T	0.225582	0.471025
rs80262450	18	12818922	G	A	0.121442	0.546048
rs2542162	18	12820900	C	T	0.407768	0.130913
rs62097857	18	12857758	G	A	0.038822	0.590824
rs1808094	18	67526026	T	C	0.523909	0.331304
rs34536443	19	10463118	G	C	0.042706	0.999996
rs12720356	19	10469975	A	C	0.093556	0.965269
rs60652743	19	47205707	A	G	0.165691	0.435821
rs71353922	19	47211296	G	T	0.08532	0.187786
rs601338	19	49206674	G	A	0.478792	0.307803
rs6043405	20	1615544	T	C	0.660832	0.255964
rs2250268	20	1657741	G	A	0.830142	0.265839
rs12483582	21	43817769	G	A	0.413948	0.971435
rs9981624	21	43825722	G	C	0.329088	0.638173
rs1893592	21	43855067	A	C	0.303613	0.962711
rs1055311	21	45709568	C	T	0.296813	0.0778338
rs74203920	21	45714294	C	T	0.019793	0.990127
rs2074204	22	30403996	C	T	0.263361	0.237601
rs4820827	22	30477589	T	C	0.620943	0.134585
rs228963	22	37535948	A	G	0.438758	0.264508
rs229527	22	37581485	C	A	0.416388	0.404173

### Sheet: pancreaticCancer sentinel
rsid	chr	position (hg19)	ref	alt	Pvalue_all_GWAS
rs2816938	1	199985368	T	A	3.36e-15
rs3790844	1	200007432	A	G	7.62e-16
rs1486134	2	67639769	G	T	9.8e-07
rs9854771	3	189508471	G	A	1.14e-07
rs2736098	5	1294086	C	T	5.8e-14
rs35226131	5	1295373	C	T	2.19e-08
rs401681	5	1322087	C	T	9.32e-17
rs17688601	7	40866663	C	A	8.23e-08
rs6971499	7	130680521	T	C	4.32e-11
rs10094872	8	128719884	A	T	1.19e-09
rs1561927	8	129568078	C	T	6.18e-07
rs505922	9	136149229	C	T	7.35e-27
rs9581943	13	28493997	G	A	1.21e-12
rs9543325	13	73916628	C	T	1.22e-22
rs7190458	16	75263661	G	A	7.09e-10
rs7214041	17	70401476	C	T	6.58e-12
rs16986825	22	29300306	C	T	2.93e-07

### Sheet: Sheet1
Supplemental Table 9: Sentineal and proxy SNPs for T2D and other traits analyzed and the source publications
dirname	respublica_file_path	trait	trait_category	sumstat_population	case_N	control_N	total_N	paper_author_year	paper_source	download_link
T2D	/mnt/isilon/sfgi/suc1/analyses/grant/disease/sumstat/downloads/T2D_EUR_Mahajan_NatGenet2018b/Mahajan.NatGenet2018b.UKBB.HRC.T2D.European.txt	type 2 diabetes mellitus	metabolic	EUR	74124	824006	898130	Mahajan et al Nat Genet. 2018	https://pubmed.ncbi.nlm.nih.gov/30297969/	https://diagram-consortium.org/downloads.html
T1D_Chiou_Nat2021	/mnt/isilon/sfgi/suc1/analyses/grant/disease/sumstat/downloads/T1D_Chiou_Nat2021/GCST90014023_buildGRCh38.tsv	type 1 diabetes mellitus	immune	EUR	18942	501638	520580	Chiou et al Nature 2021	https://pubmed.ncbi.nlm.nih.gov/34012112/	http://ftp.ebi.ac.uk/pub/databases/gwas/summary_statistics/GCST90014001-GCST90015000/GCST90014023/
pancCancer	/mnt/isilon/sfgi/suc1/analyses/grant/disease/sumstat/downloads/pancCancer_EUR_Rashkin_NatComm2020/GCST90011815_buildGRCh37.tsv	pancreatic cancer	cancer	EUR	663	410350	411013	Rashkin et al Nature Communication 2020	https://pubmed.ncbi.nlm.nih.gov/32887889/	http://ftp.ebi.ac.uk/pub/databases/gwas/summary_statistics/GCST90011001-GCST90012000/GCST90011815
chronotype	/mnt/isilon/sfgi/suc1/analyses/grant/disease/sumstat/ldsc/chronotype.sumstats.gz	chronotype (morningness)	behaviour	EUR	107555	342179	449734	Jones et al Nature Communication 2019	https://www.nature.com/articles/s41467-018-08259-7	https://personal.broadinstitute.org/ryank/chronotype_raw_BOLT.output_HRC.only_plus.metrics_maf0.001_hwep1em12_info0.3.txt.gz
sleepDuration_selfReported	/mnt/isilon/sfgi/suc1/analyses/grant/disease/sumstat/ldsc/sleepDuration_selfReported.sumstats.gz	self-reported sleep duration	behaviour	EUR			446118	Dashti et al Nature Communication 2019	https://www.nature.com/articles/s41467-019-08917-4	https://personal.broadinstitute.org/ryank/sleepdurationsumstats.txt.zip
SCZ	/mnt/isilon/sfgi/suc1/analyses/grant/disease/sumstat/downloads/SCZ/ckqny.scz2snpres.gz	schizophrenia	psychiatric	EUR	32405	42221	82315	Schizophrenia Working Group of the Psychiatric Genomics Consortium. Nature. 2014	https://pubmed.ncbi.nlm.nih.gov/25056061/	https://www.med.unc.edu/pgc/download-results/scz/
atrial_fibrillation	/mnt/isilon/sfgi/suc1/analyses/grant/disease/sumstat/downloads/atrial_fibrillation/29892015-GCST006061-EFO_0000275-build37.f.tsv.gz	atrial fibrillation	cardio	EUR	55114	482295	537409	Roselli et al. Nat Genet 2018	https://pubmed.ncbi.nlm.nih.gov/29892015/	ftp://ftp.ebi.ac.uk/pub/databases/gwas/summary_statistics/RoselliC_29892015_GCST006061/harmonised/29892015-GCST006061-EFO_0000275-build37.f.tsv.gz
MAGC2021/2hGlu	/mnt/isilon/sfgi/suc1/analyses/grant/disease/sumstat/downloads/MAGIC2021/MAGIC1000G_2hGlu_rsid_added_summary_stats.txt	2hour glucose	metabolic	EUR				Ji Chen et al.	https://pubmed.ncbi.nlm.nih.gov/34059833/	ftp://anonymous@web-ftp.ex.ac.uk/docs/downloads/MAGIC1000G_2hGlu_EUR.tsv.gz
MAGC2021/FG	/mnt/isilon/sfgi/suc1/analyses/grant/disease/sumstat/downloads/MAGIC2021/MAGIC1000G_FG_rsid_added_summary_stats.txt	fasting glucose	metabolic	EUR				Ji Chen et al.	https://pubmed.ncbi.nlm.nih.gov/34059833/	ftp://anonymous@web-ftp.ex.ac.uk/docs/downloads/MAGIC1000G_FG_EUR.tsv.gz
MAGC2021/FI	/mnt/isilon/sfgi/suc1/analyses/grant/disease/sumstat/downloads/MAGIC2021/MAGIC1000G_FI_rsid_added_summary_stats.txt	fasting proinsulin	metabolic	EUR				Ji Chen et al.	https://pubmed.ncbi.nlm.nih.gov/34059833/	ftp://anonymous@web-ftp.ex.ac.uk/docs/downloads/MAGIC1000G_FI_EUR.tsv.gz
MAGC2021/HbA1c	/mnt/isilon/sfgi/suc1/analyses/grant/disease/sumstat/downloads/MAGIC2021/MAGIC1000G_HbA1c_rsid_added_summary_stats.txt	hemoglobin A1c	metabolic	EUR				Ji Chen et al.	https://pubmed.ncbi.nlm.nih.gov/34059833/	ftp://anonymous@web-ftp.ex.ac.uk/docs/downloads/MAGIC1000G_HbA1c_EUR.tsv.gz
