## Supplemental Table 12 for "The three-dimensional chromatin structure of the major human pancreatic cell types reveals lineage-specific regulatory architecture of T2D risk"

### Sheet: Sheet1
Supplementary Table 12: Implicated effector genes from our variant to gene to cell type mapping approach,.
(a) Adding support for already highly established genes in the field, given existing multiple lines of prior evidence, where we pinpoint in which cell types they are each likely operating
(b) Genes with a high level of novelty, including not being the nearest gene to the GWAS signal, and outlining in which each cell types they likely confer risk for the pathogenesis of type 2 diabetes.
Table a										Table b
gene_name	gene_id	Acinar|Alpha|Beta	Alpha|Beta	Acinar|Beta	Acinar|Alpha	Acinar	Alpha	Beta		gene_name	gene_id	Acinar|Alpha|Beta	Alpha|Beta	Acinar|Beta	Acinar|Alpha	Acinar	Alpha	Beta
ABCB9	ENSG00000150967.13	X								AARD	ENSG00000205002.3		X
ABCC5	ENSG00000114770.12	X								ABCA2	ENSG00000107331.12	X
ABCC8	ENSG00000006071.7		X							ABCC5-AS1	ENSG00000223882.1	X
AC010883.5	ENSG00000234936.1	X								ABCF3	ENSG00000161204.7							X
AC079602.1	ENSG00000272214.1		X							AC002306.1	ENSG00000259242.2		X
AC113189.5	ENSG00000233223.2	X								AC004854.4	ENSG00000234183.1		X
ACADS	ENSG00000122971.4	X								AC005082.12	ENSG00000226816.2	X
ACAP1	ENSG00000072818.7			X						AC005197.2	ENSG00000269694.1						X
ACSL1	ENSG00000151726.9	X								AC005253.2	ENSG00000268030.1		X
AEBP1	ENSG00000106624.4							X		AC005355.1	ENSG00000250994.1		X
AKTIP	ENSG00000166971.12	X								AC005355.2	ENSG00000251169.2			X
ANAPC5	ENSG00000089053.8	X								AC005523.2	ENSG00000269604.1					X
ANK1	ENSG00000029534.15	X								AC005523.3	ENSG00000268536.1	X
ANKFY1	ENSG00000185722.12	X								AC006160.5	ENSG00000249502.1		X
ANKH	ENSG00000154122.8		X							AC007365.3	ENSG00000226756.1		X
ANPEP	ENSG00000166825.9					X				AC007386.4	ENSG00000232613.2						X
AP3S2	ENSG00000157823.12	X								AC007880.1	ENSG00000234572.1						X
APIP	ENSG00000149089.8	X								AC009133.14	ENSG00000238045.5							X
ARAP1	ENSG00000186635.10	X								AC010336.1	ENSG00000214248.2	X
ARFRP1	ENSG00000101246.15	X								AC025335.1	ENSG00000179859.7			X
ARHGAP39	ENSG00000147799.7							X		AC051649.6	ENSG00000232987.1					X
ARNT	ENSG00000143437.16	X								AC074391.1	ENSG00000204929.7		X
ASCC2	ENSG00000100325.10		X							AC092535.3	ENSG00000227189.2		X
ATG16L2	ENSG00000168010.6	X								AC093323.1	ENSG00000268791.1						X
ATP13A1	ENSG00000105726.12		X							AC093323.3	ENSG00000170846.11	X
ATP1B2	ENSG00000129244.4	X								AC137932.1	ENSG00000268218.1							X
ATP2A1	ENSG00000196296.9	X								AC137932.5	ENSG00000260279.1							X
ATP2A3	ENSG00000074370.13		X							AC137932.6	ENSG00000261253.1		X
ATP5G1	ENSG00000159199.9	X								ADA	ENSG00000196839.8				X
ATXN7	ENSG00000163635.13	X								ADAMTSL4	ENSG00000143382.9		X
BCAR1	ENSG00000050820.12	X								ADAMTSL4-AS1	ENSG00000203804.3							X
BCL2	ENSG00000171791.10	X								AF131215.8	ENSG00000270076.1							X
BEND3	ENSG00000178409.9	X								AF186192.1	ENSG00000254533.1							X
BOP1	ENSG00000170727.7	X								AF213884.2	ENSG00000260651.1						X
C12orf43	ENSG00000157895.7	X								AFTPH	ENSG00000119844.10		X
C12orf65	ENSG00000130921.3	X								AL365202.1	ENSG00000203286.4							X
C17orf58	ENSG00000186665.8	X								ALDOA	ENSG00000149925.12	X
C8orf37	ENSG00000156172.5	X								ALG3	ENSG00000214160.5							X
CAMK2B	ENSG00000058404.15	X								ALKBH4	ENSG00000160993.3							X
CAMKK2	ENSG00000110931.14							X		ALOXE3	ENSG00000179148.5	X
CARD9	ENSG00000187796.9	X								ALS2CL	ENSG00000178038.12	X
CASC11	ENSG00000249375.3						X			ANKRD11	ENSG00000167522.10	X
CCDC3	ENSG00000151468.9		X							ANXA9	ENSG00000143412.5			X
CCDC47	ENSG00000108588.9	X								AP000769.7	ENSG00000270117.1							X
CCDC67	ENSG00000165325.9	X								AP006621.8	ENSG00000255108.1						X
CCDC92	ENSG00000119242.4	X								AP2A2	ENSG00000183020.9						X
CCND1	ENSG00000110092.3	X								AP2M1	ENSG00000161203.9							X
CD81	ENSG00000110651.7	X								APH1B	ENSG00000138613.9							X
CDK2AP1	ENSG00000111328.2		X							ARID4B	ENSG00000054267.16		X
CDKN1B	ENSG00000111276.6	X								ARL6IP4	ENSG00000182196.9		X
CDKN1C	ENSG00000129757.8	X								ASPHD1	ENSG00000174939.6							X
CDKN2B	ENSG00000147883.9	X								ATP5I	ENSG00000169020.5	X
CELF1	ENSG00000149187.13	X								ATP6V0A2	ENSG00000185344.9							X
CENPE	ENSG00000138778.7	X								ATXN2L	ENSG00000168488.14	X
CEP68	ENSG00000011523.9	X								AXIN1	ENSG00000103126.10	X
CISD2	ENSG00000145354.5	X								BBS2	ENSG00000125124.7							X
CLDN7	ENSG00000181885.14					X				BLOC1S4	ENSG00000186222.3	X
COBLL1	ENSG00000082438.11	X								BRSK2	ENSG00000174672.11						X
COPB1	ENSG00000129083.8	X								C11orf58	ENSG00000110696.5							X
CPA1	ENSG00000091704.5	X								C19orf60	ENSG00000006015.13		X
CPA2	ENSG00000158516.7							X		C20ORF135	ENSG00000268858.1				X
CPA4	ENSG00000128510.6			X						C20orf195	ENSG00000125531.5	X
CPEB3	ENSG00000107864.10	X								C20orf201	ENSG00000171695.6			X
CRTC1	ENSG00000105662.11							X		C20orf62	ENSG00000168746.6						X
CRY2	ENSG00000121671.7	X								C4orf50	ENSG00000181215.8						X
CTBP1	ENSG00000159692.11	X								C6orf1	ENSG00000186577.7	X
CTBP1-AS2	ENSG00000196810.4	X								C6orf106	ENSG00000196821.5	X
CTDNEP1	ENSG00000175826.7							X		C8G	ENSG00000176919.7	X
CTRB1	ENSG00000168925.6	X								C8orf33	ENSG00000182307.8					X
CTRB2	ENSG00000168928.8	X								C8orf82	ENSG00000213563.2							X
CTTNBP2	ENSG00000077063.6	X								C9orf139	ENSG00000180539.4				X
DBNL	ENSG00000136279.14	X								C9orf142	ENSG00000148362.6			X
DCAF16	ENSG00000163257.6	X								C9orf3	ENSG00000148120.10	X
DCUN1D4	ENSG00000109184.10	X								CABP1	ENSG00000157782.5	X
DDX55	ENSG00000111364.11	X								CABP7	ENSG00000100314.3							X
DDX56	ENSG00000136271.6							X		CAGE1	ENSG00000164304.11							X
DEPDC5	ENSG00000100150.12							X		CALCB	ENSG00000175868.9							X
DGAT1	ENSG00000185000.5	X								CAMK2N2	ENSG00000163888.3							X
DGKB	ENSG00000136267.9			X						CAMKK1	ENSG00000004660.10						X
DGKG	ENSG00000058866.10	X								CAMLG	ENSG00000164615.3					X
DLEU1	ENSG00000176124.7							X		CARS	ENSG00000110619.12	X
DMGDH	ENSG00000132837.10	X								CCDC12	ENSG00000160799.7	X
DPY19L4	ENSG00000156162.12	X								CCDC126	ENSG00000169193.7	X
DSP	ENSG00000096696.9		X							CCDC88C	ENSG00000015133.14	X
DYNLL1	ENSG00000088986.6							X		CCDC96	ENSG00000173013.4		X
EHBP1L1	ENSG00000173442.7			X						CCNE2	ENSG00000175305.12	X
EHF	ENSG00000135373.8	X								CD151	ENSG00000177697.13						X
EIF4A1	ENSG00000161960.10	X								CD19	ENSG00000177455.7						X
EIF5A	ENSG00000132507.13							X		CDC42SE1	ENSG00000197622.8	X
EML2	ENSG00000125746.10	X								CDIPT	ENSG00000103502.9							X
EP300	ENSG00000100393.9	X								CDIPT-AS1	ENSG00000214725.3							X
ESRP1	ENSG00000104413.11	X								CDK8	ENSG00000132964.7							X
ETS1	ENSG00000134954.10							X		CDKL3	ENSG00000006837.7	X
EXOC6	ENSG00000138190.12	X								CDKN2AIPNL	ENSG00000237190.3	X
FAM13A	ENSG00000138640.10		X							CEP41	ENSG00000106477.14							X
FAM63A	ENSG00000143409.11						X			CERS1	ENSG00000223802.3	X
FAM89B	ENSG00000176973.7	X								CFDP1	ENSG00000153774.4	X
FARSA	ENSG00000179115.6	X								CHD3	ENSG00000170004.12	X
FBXW7	ENSG00000109670.9		X							CHORDC1	ENSG00000110172.7							X
FGFRL1	ENSG00000127418.10	X								CHRNB1	ENSG00000170175.6	X
FITM2	ENSG00000197296.5	X								CHST8	ENSG00000124302.8							X
FLI1	ENSG00000151702.12							X		CILP2	ENSG00000160161.5	X
GABARAP	ENSG00000170296.5							X		CLIC3	ENSG00000169583.12			X
GAK	ENSG00000178950.12	X								CNTROB	ENSG00000170037.9	X
GATAD2A	ENSG00000167491.13	X								COASY	ENSG00000068120.10							X
GCDH	ENSG00000105607.8	X								COMMD9	ENSG00000110442.7							X
GCK	ENSG00000106633.11	X								COPE	ENSG00000105669.8	X
GDAP1L1	ENSG00000124194.11	X								COQ5	ENSG00000110871.10	X
GLI2	ENSG00000074047.16						X			CPLX1	ENSG00000168993.10	X
GLIS3	ENSG00000107249.17	X								CPSF1	ENSG00000071894.10		X
GLIS3-AS1	ENSG00000237009.2							X		CRLF1	ENSG00000006016.6		X
GMIP	ENSG00000089639.6	X								CRMP1	ENSG00000072832.10	X
GPSM1	ENSG00000160360.7	X								CRYGS	ENSG00000213139.3			X
HERC1	ENSG00000103657.9	X								CTB-113I20.2	ENSG00000271737.1							X
HIP1R	ENSG00000130787.9	X								CTB-40H15.4	ENSG00000272057.1		X
HMG20A	ENSG00000140382.10	X								CTC-425F1.4	ENSG00000267458.1	X
HMGA1	ENSG00000137309.15	X								CTC-518P12.6	ENSG00000267484.1		X
HMGB1	ENSG00000189403.10	X								CTC-537E7.3	ENSG00000248884.1							X
HNF1A	ENSG00000135100.13	X								CTD-2089N3.1	ENSG00000250360.1						X
HNF1A-AS1	ENSG00000241388.3							X		CTD-2089N3.2	ENSG00000251573.2		X
HNF4A	ENSG00000101076.12	X								CTD-2089N3.3	ENSG00000248918.2		X
HORMAD2	ENSG00000176635.13						X			CTD-2288O8.1	ENSG00000248898.1						X
HSF1	ENSG00000185122.6	X								CTD-2314G24.2	ENSG00000259663.2		X
HTT	ENSG00000197386.6				X					CTD-2366F13.1	ENSG00000247796.2	X
IGF2	ENSG00000167244.13	X								CTD-2410N18.3	ENSG00000270177.1	X
IGF2BP2	ENSG00000073792.11			X						CTD-3193O13.1	ENSG00000260500.1							X
IGF2BP3	ENSG00000136231.9						X			CTD-3195I5.5	ENSG00000262194.1	X
IMP3	ENSG00000177971.7	X								CUX1	ENSG00000257923.5	X
INS	ENSG00000254647.2	X								CYB5D1	ENSG00000182224.7	X
INS-IGF2	ENSG00000129965.9			X						CYHR1	ENSG00000187954.8	X
INTS8	ENSG00000164941.9		X							CYP2R1	ENSG00000186104.6		X
ITGA1	ENSG00000213949.4	X								DAD1	ENSG00000129562.6			X
ITGA2	ENSG00000164171.6	X								DAPK2	ENSG00000035664.7					X
JMY	ENSG00000152409.8	X								DDX42	ENSG00000198231.8	X
KCNJ11	ENSG00000187486.5	X								DDX49	ENSG00000105671.7	X
KCNK7	ENSG00000173338.8							X		DENND6B	ENSG00000205593.7	X
KCNQ1	ENSG00000053918.11			X						DGKQ	ENSG00000145214.9	X
KCNQ1OT1	ENSG00000269821.1						X			DNAH2	ENSG00000183914.10	X
KCTD11	ENSG00000213859.3			X						DNAJB11	ENSG00000090520.6		X
KDM2B	ENSG00000089094.12		X							DNAJC5	ENSG00000101152.6				X
KDM4B	ENSG00000127663.10	X								DNLZ	ENSG00000213221.4	X
KDM6B	ENSG00000132510.6	X								DPF2	ENSG00000133884.5		X
KIF11	ENSG00000138160.4	X								DPP9	ENSG00000142002.12	X
KIF9	ENSG00000088727.8	X								DUSP8	ENSG00000184545.6						X
KIF9-AS1	ENSG00000227398.3	X								DVL3	ENSG00000161202.13		X
KLF14	ENSG00000174595.4			X						ECE2	ENSG00000145194.13		X
KLHDC10	ENSG00000128607.9	X								EFNB3	ENSG00000108947.4	X
KSR2	ENSG00000171435.9	X								EIF2B1	ENSG00000111361.8						X
LCORL	ENSG00000178177.10	X								EIF2B5	ENSG00000145191.7		X
LINC00926	ENSG00000247982.2							X		EIF2S2	ENSG00000125977.6	X
LPAR2	ENSG00000064547.9							X		EIF3M	ENSG00000149100.8	X
LRFN2	ENSG00000156564.8							X		ELF5	ENSG00000135374.5					X
LRRC66	ENSG00000188993.3		X							ELL	ENSG00000105656.8	X
LTBP3	ENSG00000168056.10	X								ENTPD2	ENSG00000054179.7	X
MAEA	ENSG00000090316.11	X								ETV5	ENSG00000244405.3	X
MAP2K7	ENSG00000076984.13	X								ETV6	ENSG00000139083.6					X
MAP3K11	ENSG00000173327.3	X								EXT1	ENSG00000182197.6							X
MARK3	ENSG00000075413.13	X								FADD	ENSG00000168040.4							X
MAU2	ENSG00000129933.16	X								FAM101A	ENSG00000178882.9				X
MBNL1	ENSG00000152601.13		X							FAM105A	ENSG00000145569.5	X
MEF2BNB	ENSG00000254901.3							X		FAM221A	ENSG00000188732.6		X
MEST	ENSG00000106484.10	X								FAM57B	ENSG00000149926.9	X
METTL15	ENSG00000169519.15	X								FAM96A	ENSG00000166797.6					X
MIR4453	ENSG00000268471.3		X							FANCC	ENSG00000158169.7		X
MLEC	ENSG00000110917.3		X							FBP2	ENSG00000130957.4					X
MLX	ENSG00000108788.7							X		FBXL6	ENSG00000182325.6			X
MNX1	ENSG00000130675.10	X								FBXO7	ENSG00000100225.13					X
MOV10L1	ENSG00000073146.11					X				FBXW5	ENSG00000159069.9	X
MPDU1	ENSG00000129255.10	X								FEM1A	ENSG00000141965.3	X
MPHOSPH9	ENSG00000051825.10	X								FGD6	ENSG00000180263.9							X
MRPS30	ENSG00000112996.5	X								FGF11	ENSG00000161958.6	X
MYC	ENSG00000136997.10				X					FKBP8	ENSG00000105701.11							X
MYEOV	ENSG00000172927.3					X				FNBP4	ENSG00000109920.8	X
MYL7	ENSG00000106631.4		X							FRMD8	ENSG00000126391.9	X
NAGLU	ENSG00000108784.5		X							FTSJ3	ENSG00000108592.12						X
NDUFAF6	ENSG00000156170.8	X								FUT7	ENSG00000180549.7	X
NEURL4	ENSG00000215041.5		X							FXR2	ENSG00000129245.7	X
NUDCD3	ENSG00000015676.13		X							GABPB2	ENSG00000143458.7							X
NUDT3	ENSG00000272325.1	X								GADD45GIP1	ENSG00000179271.1							X
ONECUT1	ENSG00000169856.7			X						GMEB2	ENSG00000101216.6						X
OPTN	ENSG00000123240.12		X							GNAI2	ENSG00000114353.12		X
OSER1	ENSG00000132823.6	X								GPAA1	ENSG00000197858.6				X
OSER1-AS1	ENSG00000223891.1	X								GPBP1	ENSG00000062194.11	X
P2RY1	ENSG00000169860.4							X		GPNMB	ENSG00000136235.11			X
PANX2	ENSG00000073150.9	X								GPT	ENSG00000167701.9							X
PCDH17	ENSG00000118946.7						X			GRINA	ENSG00000178719.12					X
PCGF3	ENSG00000185619.13	X								GRPEL1	ENSG00000109519.8		X
PDE3B	ENSG00000152270.4		X							GS1-393G12.12	ENSG00000254690.1	X
PDE6B	ENSG00000133256.8	X								GTF2H3	ENSG00000111358.9						X
PDE8B	ENSG00000113231.9							X		GUCY2D	ENSG00000132518.6	X
PDHX	ENSG00000110435.7	X								H2AFV	ENSG00000105968.14		X
PEAK1	ENSG00000173517.6	X								HCN1	ENSG00000164588.4							X
PELO	ENSG00000152684.10	X								HDAC10	ENSG00000100429.13	X
PGAM2	ENSG00000164708.5	X								HELZ2	ENSG00000130589.12	X
PHF23	ENSG00000040633.8							X		HES7	ENSG00000179111.4						X
PHLDA2	ENSG00000181649.5	X								HK1	ENSG00000156515.17	X
PHLPP1	ENSG00000081913.9							X		HKDC1	ENSG00000156510.11					X
PIM3	ENSG00000198355.4		X							HOMER1	ENSG00000152413.10							X
PITPNM2	ENSG00000090975.8	X								hsa-mir-335	ENSG00000270823.1							X
PKIG	ENSG00000168734.9	X								hsa-mir-8072	ENSG00000256092.2		X
PLA2G1B	ENSG00000170890.9		X							HSD11B1L	ENSG00000167733.9							X
PLEKHA1	ENSG00000107679.10	X								HSPA4	ENSG00000170606.9						X
PLEKHF2	ENSG00000175895.3	X								IDUA	ENSG00000127415.8	X
PLK2	ENSG00000145632.10							X		IFRD2	ENSG00000214706.6		X
PMPCA	ENSG00000165688.7			X						INHBB	ENSG00000163083.5	X
POLD2	ENSG00000106628.6	X								INPP5E	ENSG00000148384.11							X
POLM	ENSG00000122678.10	X								ISL1	ENSG00000016082.10		X
POLR3A	ENSG00000148606.8		X							ISYNA1	ENSG00000105655.14		X
POP5	ENSG00000167272.6		X							ITFG3	ENSG00000167930.11	X
PPARG	ENSG00000132170.15	X								ITGAE	ENSG00000083457.7						X
PPIF	ENSG00000108179.9							X		ITIH3	ENSG00000162267.8							X
PPP2R2C	ENSG00000074211.9	X								ITIH4	ENSG00000055955.11	X
PRICKLE2	ENSG00000163637.7	X								JAKMIP1	ENSG00000152969.12	X
PRKRIP1	ENSG00000128563.9	X								KCNAB3	ENSG00000170049.5		X
PSMD6	ENSG00000163636.6	X								KCNJ1	ENSG00000151704.11						X
PTEN	ENSG00000171862.5	X								KCNK15	ENSG00000124249.5	X
PTGFRN	ENSG00000134247.9	X								KCNRG	ENSG00000198553.4							X
PTPN9	ENSG00000169410.5	X								KDSR	ENSG00000119537.11	X
PTPRS	ENSG00000105426.10	X								KIAA0020	ENSG00000080608.9							X
QSER1	ENSG00000060749.10	X								KIAA0232	ENSG00000170871.7	X
RAB1A	ENSG00000138069.12	X								KIAA1875	ENSG00000179698.9	X
RABEP2	ENSG00000177548.8	X								KIF18A	ENSG00000121621.6	X
RAD21	ENSG00000164754.8							X		KIF22	ENSG00000079616.8						X
RAPSN	ENSG00000165917.5							X		KIFC2	ENSG00000167702.7	X
RBL2	ENSG00000103479.10	X								KLHL18	ENSG00000114648.7	X
RBM6	ENSG00000004534.10	X								KLHL26	ENSG00000167487.7							X
RFC5	ENSG00000111445.9	X								KLHL7	ENSG00000122550.13	X
RFX3	ENSG00000080298.11							X		KLHL7-AS1	ENSG00000230658.1	X
RFXANK	ENSG00000064490.9							X		KRTAP5-2	ENSG00000205867.2						X
RIOK1	ENSG00000124784.4							X		KXD1	ENSG00000105700.6		X
RNF212	ENSG00000178222.8	X								LCN12	ENSG00000184925.7	X
RNF6	ENSG00000127870.12	X								LIMD2	ENSG00000136490.4	X
RP1-261G23.7	ENSG00000272114.1	X								LINC00610	ENSG00000196559.3							X
RP11-216P16.2	ENSG00000271769.1		X							LINC00856	ENSG00000230417.6		X
RP11-2E11.10	ENSG00000272701.1		X							LINC00951	ENSG00000204092.2							X
RP11-2E11.5	ENSG00000259920.1	X								LIPH	ENSG00000163898.5							X
RP11-486O12.2	ENSG00000247373.2				X					LOH12CR1	ENSG00000165714.6		X
RP3-512B11.3	ENSG00000261189.1		X							LOH12CR2	ENSG00000205791.2		X
RP5-1120P11.1	ENSG00000237686.2		X							LRRC14	ENSG00000160959.3		X
RPS24	ENSG00000138326.14		X							LRRC24	ENSG00000254402.2	X
RREB1	ENSG00000124782.15	X								LRWD1	ENSG00000161036.6							X
SBNO1	ENSG00000139697.7		X							LSMD1	ENSG00000183011.9	X
SCD5	ENSG00000145284.7							X		LSMEM2	ENSG00000179564.3		X
SCRT1	ENSG00000170616.9		X							LSP1	ENSG00000130592.9			X
SCYL1	ENSG00000142186.12	X								LYST	ENSG00000143669.9		X
SDCCAG3	ENSG00000165689.12	X								MAF1	ENSG00000179632.5	X
SENP2	ENSG00000163904.8	X								MALAT1	ENSG00000251562.3							X
SETD8	ENSG00000183955.8		X							MALSU1	ENSG00000156928.4	X
SETD9	ENSG00000155542.7	X								MAMDC4	ENSG00000177943.9	X
SH2B2	ENSG00000160999.8	X								MAN2B2	ENSG00000013288.4			X
SHBG	ENSG00000129214.10							X		MAN2C1	ENSG00000140400.10							X
SIN3A	ENSG00000169375.11	X								MANBA	ENSG00000109323.4							X
SLC12A8	ENSG00000221955.6	X								MANSC1	ENSG00000111261.9		X
SLC16A11	ENSG00000174326.7						X			MAPK11	ENSG00000185386.10		X
SLC1A2	ENSG00000110436.7		X							MAPK12	ENSG00000188130.9	X
SLC22A18	ENSG00000110628.9	X								2022-03-05	ENSG00000198060.5	X
SLC22A18AS	ENSG00000254827.1						X			MAZ	ENSG00000103495.9		X
SLC22A3	ENSG00000146477.4					X				MBNL1-AS1	ENSG00000229619.3		X
SLC2A2	ENSG00000163581.9		X							MCL1	ENSG00000143384.8	X
SLC30A8	ENSG00000164756.8							X		MED28	ENSG00000118579.7		X
SLC39A8	ENSG00000138821.8	X								MESP1	ENSG00000166823.5			X
SLC5A1	ENSG00000100170.5	X								MESP2	ENSG00000188095.3					X
SLC7A7	ENSG00000155465.14	X								MFSD3	ENSG00000167700.4		X
SMCO4	ENSG00000166002.2		X							MFSD7	ENSG00000169026.8	X
SNAPC2	ENSG00000104976.7		X							MIR7-3HG	ENSG00000176840.7	X
SNAPC4	ENSG00000165684.3	X								MNS1	ENSG00000138587.5							X
SNF8	ENSG00000159210.5	X								MNX1-AS1	ENSG00000243479.3	X
SNRNP48	ENSG00000168566.11							X		MNX1-AS2	ENSG00000235029.1	X
SPON2	ENSG00000159674.7	X								MOCS2	ENSG00000164172.14	X
SPPL3	ENSG00000157837.11		X							MRFAP1	ENSG00000179010.10	X
SPRED2	ENSG00000198369.5	X								MRFAP1L1	ENSG00000178988.10	X
SRGAP2	ENSG00000163486.8	X								MRGPRE	ENSG00000184350.8							X
SSR1	ENSG00000124783.8	X								MROH1	ENSG00000179832.13	X
STARD10	ENSG00000214530.3	X								MRPL23	ENSG00000214026.6			X
STK31	ENSG00000196335.8		X							MRPL28	ENSG00000086504.11							X
SUGP1	ENSG00000105705.11	X								MRPL32	ENSG00000106591.3							X
SYCE2	ENSG00000161860.7							X		MSI1	ENSG00000135097.2							X
TBCE	ENSG00000116957.8	X								MTMR9	ENSG00000104643.5			X
TCEA2	ENSG00000171703.12	X								MVP	ENSG00000013364.14		X
TCF12	ENSG00000140262.13		X							MYL5	ENSG00000215375.2	X
TCF4	ENSG00000196628.9	X								MYT1	ENSG00000196132.7							X
TCF7L2	ENSG00000148737.11	X								NAP1L4	ENSG00000205531.8	X
TH	ENSG00000180176.10			X						NBEAL2	ENSG00000160796.12	X
THADA	ENSG00000115970.14		X							NCAPG	ENSG00000109805.5		X
TMED2	ENSG00000086598.6	X								NCOA3	ENSG00000124151.14							X
TMEM175	ENSG00000127419.12	X								NCOR2	ENSG00000196498.9	X
TP53INP1	ENSG00000164938.9	X								NDUFS4	ENSG00000164258.7	X
TPCN2	ENSG00000162341.11			X						NEAT1	ENSG00000245532.4	X
TRA2B	ENSG00000136527.13	X								NEFH	ENSG00000100285.9							X
TRPM5	ENSG00000070985.9			X						NEIL1	ENSG00000140398.9							X
TSPAN15	ENSG00000099282.5					X				NEK4	ENSG00000114904.8		X
TSSC4	ENSG00000184281.10	X								NF2	ENSG00000186575.13							X
TTC39A	ENSG00000085831.11							X		NFATC2IP	ENSG00000176953.6	X
TTPAL	ENSG00000124120.6	X								NFKB1	ENSG00000109320.7		X
UBE3C	ENSG00000009335.13	X								NLGN2	ENSG00000169992.5	X
UNC119B	ENSG00000175970.7		X							NOM1	ENSG00000146909.3		X
UQCR10	ENSG00000184076.10							X		NPDC1	ENSG00000107281.5		X
USH1C	ENSG00000006611.11	X								NR2C2AP	ENSG00000184162.10	X
USP3	ENSG00000140455.12							X		NUPL2	ENSG00000136243.12				X
USP3-AS1	ENSG00000259248.1	X								OGDH	ENSG00000105953.10	X
USP44	ENSG00000136014.7	X								OGFOD2	ENSG00000111325.12		X
UVSSA	ENSG00000163945.11	X								ONECUT2	ENSG00000119547.5						X
VASP	ENSG00000125753.9						X			OPRL1	ENSG00000125510.11	X
VEGFA	ENSG00000112715.16	X								ORAI2	ENSG00000160991.11			X
VPS37B	ENSG00000139722.2	X								OSBPL5	ENSG00000021762.15			X
WDR41	ENSG00000164253.8		X							P2RX1	ENSG00000108405.3						X
WFS1	ENSG00000109501.9	X								P2RX7	ENSG00000089041.12	X
WRAP53	ENSG00000141499.12	X								PABPC1L	ENSG00000101104.8	X
WSB2	ENSG00000176871.4	X								PACSIN1	ENSG00000124507.6						X
XKR6	ENSG00000171044.6							X		PARL	ENSG00000175193.8							X
YKT6	ENSG00000106636.3		X							PARP10	ENSG00000178685.9			X
ZBED3-AS1	ENSG00000250802.2	X								PCAT7	ENSG00000231806.2	X
ZBTB46	ENSG00000130584.6	X								PCDP1	ENSG00000163075.8							X
ZC3H4	ENSG00000130749.5	X								PCMTD2	ENSG00000203880.7		X
ZC3HC1	ENSG00000091732.11	X								PCNXL3	ENSG00000197136.4					X
ZFP36L2	ENSG00000152518.5	X								PDIA2	ENSG00000185615.11			X
ZMIZ1	ENSG00000108175.12		X							PER1	ENSG00000179094.9	X
ZMIZ1-AS1	ENSG00000224596.3		X							PHPT1	ENSG00000054148.13							X
ZNF34	ENSG00000196378.7	X								PIGG	ENSG00000174227.11	X
ZNF664	ENSG00000179195.11	X								PISD	ENSG00000241878.5							X
ZNF710	ENSG00000140548.5							X		PLEC	ENSG00000178209.10		X
ZZEF1	ENSG00000074755.10	X								PLIN3	ENSG00000105355.4	X
										PLXNB2	ENSG00000196576.10	X
										POLR2A	ENSG00000181222.10	X
										POLR3K	ENSG00000161980.5							X
										PPDPF	ENSG00000125534.5							X
										PPIA	ENSG00000196262.9							X
										PPP1R16A	ENSG00000160972.5	X
										PPP2CA	ENSG00000113575.5	X
										PPP6R2	ENSG00000100239.11			X
										PRICKLE2-AS3	ENSG00000226017.2						X
										PRPF6	ENSG00000101161.6	X
										PRR14L	ENSG00000183530.9		X
										PRRG4	ENSG00000135378.3	X
										PRRT2	ENSG00000167371.12							X
										PRSS42	ENSG00000178055.8						X
										PRSS46	ENSG00000261603.1							X
										PRSS50	ENSG00000206549.8							X
										PRUNE	ENSG00000143363.11						X
										PSMA1	ENSG00000129084.13	X
										PSMA1	ENSG00000256206.2	X
										PSMC3	ENSG00000165916.4		X
										PSMC5	ENSG00000087191.8						X
										PSMD12	ENSG00000197170.5							X
										PSMD2	ENSG00000175166.12							X
										PTGDS	ENSG00000107317.7			X
										PTK6	ENSG00000101213.5				X
										PTPMT1	ENSG00000110536.9	X
										QPRT	ENSG00000103485.13		X
										RAB11FIP4	ENSG00000131242.11	X
										RABL6	ENSG00000196642.11	X
										RAD23A	ENSG00000179262.5	X
										RAD54B	ENSG00000197275.8	X
										RAI1-AS1	ENSG00000237328.1							X
										RALB	ENSG00000144118.9	X
										RAP1GAP2	ENSG00000132359.9						X
										RBX1	ENSG00000100387.8	X
										RECQL4	ENSG00000160957.8		X
										RGS11	ENSG00000076344.11		X
										RGS19	ENSG00000171700.9	X
										RILPL1	ENSG00000188026.7	X
										RNF10	ENSG00000022840.11	X
										RNF34	ENSG00000170633.12							X
										RP1-28H20.3	ENSG00000271784.1	X
										RP1-76B20.11	ENSG00000232396.2							X
										RP1-80N2.3	ENSG00000261211.1	X
										RP1-85F18.5	ENSG00000231993.1		X
										RP11-10L12.4	ENSG00000246560.2	X
										RP11-1191J2.2	ENSG00000242686.2			X
										RP11-1191J2.5	ENSG00000272927.1		X
										RP11-1263C18.1	ENSG00000273238.1		X
										RP11-129B22.1	ENSG00000241111.1	X
										RP11-1348G14.5	ENSG00000260796.1						X
										RP11-1406H17.1	ENSG00000269908.1		X
										RP11-140K17.3	ENSG00000272288.1	X
										RP11-173P15.7	ENSG00000255946.1						X
										RP11-197N18.7	ENSG00000251497.2						X
										RP11-20I20.4	ENSG00000273179.1		X
										RP11-214K3.24	ENSG00000269923.1							X
										RP11-215P8.3	ENSG00000248559.1	X
										RP11-215P8.4	ENSG00000250564.1		X
										RP11-227H15.4	ENSG00000229261.1						X
										RP11-229P13.20	ENSG00000235117.2		X
										RP11-22C11.2	ENSG00000261437.1	X
										RP11-22P6.2	ENSG00000261766.1	X
										RP11-22P6.3	ENSG00000260442.1	X
										RP11-245J9.4	ENSG00000243410.1	X
										RP11-24N18.1	ENSG00000260570.1						X
										RP11-264B17.2	ENSG00000260853.1							X
										RP11-282O18.3	ENSG00000235423.4							X
										RP11-2B6.3	ENSG00000269946.1				X
										RP11-338K17.8	ENSG00000255839.1							X
										RP11-358M14.2	ENSG00000228322.1							X
										RP11-365H22.2	ENSG00000272576.1							X
										RP11-367J11.2	ENSG00000245748.1						X
										RP11-38P22.2	ENSG00000241732.1							X
										RP11-397A16.2	ENSG00000267325.1							X
										RP11-400F19.6	ENSG00000266962.1	X
										RP11-434C1.1	ENSG00000247157.2							X
										RP11-440L14.1	ENSG00000249592.1	X
										RP11-440L14.4	ENSG00000272588.1		X
										RP11-445H22.4	ENSG00000244558.1					X
										RP11-463O12.3	ENSG00000256152.2	X
										RP11-493K19.3	ENSG00000235016.1							X
										RP11-499E18.1	ENSG00000248161.1	X
										RP11-513I15.6	ENSG00000225339.2		X
										RP11-539L10.2	ENSG00000246526.2				X
										RP11-539L10.3	ENSG00000251580.1	X
										RP11-53O19.1	ENSG00000251141.1	X
										RP11-568N6.1	ENSG00000260101.1		X
										RP11-57H14.2	ENSG00000233547.1	X
										RP11-586D19.1	ENSG00000249896.1	X
										RP11-586D19.2	ENSG00000251408.1		X
										RP11-635N19.1	ENSG00000267390.1	X
										RP11-708J19.1	ENSG00000260236.1	X
										RP11-775D22.2	ENSG00000229196.3							X
										RP11-778D9.12	ENSG00000272721.1							X
										RP11-778D9.13	ENSG00000273181.1						X
										RP11-77K12.1	ENSG00000261717.1							X
										RP11-817O13.8	ENSG00000260274.1							X
										RP11-83B20.1	ENSG00000214650.2		X
										RP11-84C13.1	ENSG00000271359.1							X
										RP11-894J14.5	ENSG00000272305.1						X
										RP11-894P9.2	ENSG00000258851.1						X
										RP11-895M11.3	ENSG00000258798.1					X
										RP3-402G11.25	ENSG00000273188.1	X
										RP3-402G11.26	ENSG00000273253.1					X
										RP4-583P15.10	ENSG00000229299.2			X
										RP4-583P15.15	ENSG00000273154.1						X
										RP4-597N16.4	ENSG00000273416.1	X
										RP5-1013A22.5	ENSG00000273283.1	X
										RP5-881L22.5	ENSG00000226812.2						X
										RP5-966M1.6	ENSG00000243696.4		X
										RPL36	ENSG00000130255.8		X
										RPL8	ENSG00000161016.11	X
										RPS10	ENSG00000124614.9	X
										RPS10-NUDT3	ENSG00000270800.1		X
										RPS6	ENSG00000137154.8							X
										RRAGA	ENSG00000155876.4	X
										RRAS2	ENSG00000133818.8							X
										RTCB	ENSG00000100220.7					X
										RTEL1	ENSG00000258366.3						X
										RTEL1-TNFRSF6B	ENSG00000026036.16		X
										S100P	ENSG00000163993.6	X
										SAE1	ENSG00000142230.7	X
										SAFB	ENSG00000160633.8		X
										SAFB2	ENSG00000130254.7	X
										SAMD10	ENSG00000130590.9	X
										SAPCD2	ENSG00000186193.7							X
										SAR1B	ENSG00000152700.9		X
										SAT2	ENSG00000141504.7							X
										SCARB1	ENSG00000073060.11		X
										SCNM1	ENSG00000163156.7							X
										SEC16A	ENSG00000148396.14	X
										SEC24A	ENSG00000113615.8		X
										SELO	ENSG00000073169.9					X
										SEMA3F	ENSG00000001617.7		X
										SEMA6C	ENSG00000143434.11		X
										SENP3	ENSG00000161956.8	X
										SERINC3	ENSG00000132824.9	X
										SERTAD2	ENSG00000179833.4	X
										SETD2	ENSG00000181555.15	X
										SETDB1	ENSG00000143379.8							X
										SEZ6L2	ENSG00000174938.10							X
										SFMBT1	ENSG00000163935.9							X
										SGCB	ENSG00000163069.8	X
										SH2B1	ENSG00000178188.10	X
										SH3YL1	ENSG00000035115.17					X
										SHARPIN	ENSG00000179526.12	X
										SKP1	ENSG00000113558.14	X
										SLC1A4	ENSG00000115902.6							X
										SLC25A45	ENSG00000162241.8	X
										SLC26A1	ENSG00000145217.9	X
										SLC2A10	ENSG00000197496.4	X
										SLC2A4RG	ENSG00000125520.9	X
										SLC35G6	ENSG00000259224.1						X
										SLC39A4	ENSG00000147804.5							X
										SLC52A2	ENSG00000185803.4	X
										SMARCD2	ENSG00000108604.11	X
										SNRNP25	ENSG00000161981.6							X
										SNRPC	ENSG00000124562.5	X
										SNX1	ENSG00000028528.10		X
										SNX22	ENSG00000157734.9						X
										SNX33	ENSG00000173548.8							X
										SOBP	ENSG00000112320.7							X
										SPATA18	ENSG00000163071.6							X
										SPI1	ENSG00000066336.7		X
										SRRT	ENSG00000087087.14							X
										SSBP4	ENSG00000130511.11		X
										SSSCA1	ENSG00000173465.3	X
										SSSCA1-AS1	ENSG00000260233.2	X
										STK17A	ENSG00000164543.5							X
										STK32B	ENSG00000152953.8		X
										STMN3	ENSG00000197457.5		X
										STX18	ENSG00000168818.5							X
										SYNPR	ENSG00000163630.6						X
										SYT8	ENSG00000149043.12	X
										TACR2	ENSG00000075073.10				X
										TADA2B	ENSG00000173011.11		X
										TAOK2	ENSG00000149930.13	X
										TBC1D14	ENSG00000132405.14	X
										TBCCD1	ENSG00000113838.8		X
										TCF7	ENSG00000081059.15	X
										TGFBR3L	ENSG00000260001.2		X
										THOC5	ENSG00000100296.9							X
										THOC7	ENSG00000163634.7							X
										THOC7-AS1	ENSG00000240549.2						X
										TICAM1	ENSG00000127666.8		X
										TIGD2	ENSG00000180346.2							X
										TIGD3	ENSG00000173825.6	X
										TINCR	ENSG00000223573.2	X
										TMCC2	ENSG00000133069.10		X
										TMED4	ENSG00000158604.10	X
										TMEM107	ENSG00000179029.10		X
										TMEM110	ENSG00000213533.7	X
										TMEM110-MUSTN1	ENSG00000248592.3					X
										TMEM141	ENSG00000244187.3							X
										TMEM160	ENSG00000130748.6							X
										TMEM161A	ENSG00000064545.10							X
										TMEM170A	ENSG00000166822.8	X
										TMEM185B	ENSG00000226479.3	X
										TMEM209	ENSG00000146842.12							X
										TMEM249	ENSG00000214597.4		X
										TMEM249	ENSG00000271698.1		X
										TMEM256	ENSG00000205544.3	X
										TMEM41A	ENSG00000163900.6	X
										TMEM59L	ENSG00000105696.4		X
										TMIE	ENSG00000181585.3			X
										TNFRSF11A	ENSG00000141655.11							X
										TNFSF12	ENSG00000239697.6		X
										TNFSF13	ENSG00000161955.12		X
										TNK1	ENSG00000174292.8	X
										TNNI2	ENSG00000130598.11			X
										TP53RK	ENSG00000172315.5	X
										TPD52L2	ENSG00000101150.13	X
										TRA2A	ENSG00000164548.6	X
										TRABD	ENSG00000170638.5	X
										TRAF2	ENSG00000127191.13			X
										TRAPPC1	ENSG00000170043.7	X
										TRIM13	ENSG00000204977.5							X
										TRIO	ENSG00000038382.13							X
										TSSK6	ENSG00000178093.12							X
										TUBGCP6	ENSG00000128159.7		X
										TUFM	ENSG00000178952.4							X
										U73166.2	ENSG00000230454.1		X
										UBA52	ENSG00000221983.3		X
										UBE2B	ENSG00000119048.3	X
										UBE2D3	ENSG00000109332.15	X
										UBE2G1	ENSG00000132388.8							X
										UCKL1	ENSG00000198276.9	X
										UFSP1	ENSG00000176125.3							X
										UPF1	ENSG00000005007.8	X
										UQCRB	ENSG00000156467.5						X
										USPL1	ENSG00000132952.7		X
										VAMP2	ENSG00000220205.4							X
										VDAC1	ENSG00000213585.6							X
										VPS28	ENSG00000160948.9	X
										VWA5B2	ENSG00000145198.10		X
										WASF3	ENSG00000132970.8							X
										WASF3-AS1	ENSG00000237001.2							X
										WWP2	ENSG00000198373.8					X
										YJEFN3	ENSG00000250067.7	X
										ZBTB4	ENSG00000174282.7	X
										ZCCHC2	ENSG00000141664.5							X
										ZGPAT	ENSG00000197114.7	X
										ZMAT5	ENSG00000100319.11							X
										ZMIZ2	ENSG00000122515.10		X
										ZNF141	ENSG00000131127.9	X
										ZNF148	ENSG00000163848.14		X
										ZNF251	ENSG00000198169.4	X
										ZNF252P-AS1	ENSG00000255559.1					X
										ZNF280D	ENSG00000137871.15		X
										ZNF512B	ENSG00000196700.3	X
										ZNF517	ENSG00000197363.5	X
										ZNF595	ENSG00000197701.7							X
										ZNF718	ENSG00000250312.2	X
										ZNF721	ENSG00000182903.11	X
										ZNF732	ENSG00000186777.7	X
