## Supplemental Table 14 for "The three-dimensional chromatin structure of the major human pancreatic cell types reveals lineage-specific regulatory architecture of T2D risk"

### Sheet: hyprcoloc_results_T2D_12signals
Supplemental Table 14: Pleiotropic effects of genetic variants between T2D and glycemic traits.
input_sentinel	coloc traits	multi-trait coloc posterior prob.	multi-trait coloc regional prob.	top variant explains multi-trait coloc	posterior prob. explained by top snp	v2g causal variant in T2D	v2g causal variant position in T2D	posterior prob. explained by v2g variant	v2g gene_id in T2D	v2g gene_name T2D
rs11257655	T2D, HbA1c	0.9998	1	rs11257655	1	rs11257655	chr10:12307894	1	ENSG00000151468.9	CCDC3
									ENSG00000123240.12	OPTN
rs11202627	T2D, FI	0.4837	0.9288	rs10788577	0.1239	rs10490920	chr10:89685643	0.0276533	ENSG00000171862.5	PTEN
rs7115753	T2D, FG	0.9809	0.9999	rs10838524	0.9988	rs7945565	chr11:45878992	7.4766e-05	ENSG00000121671.7	CRY2
						rs7945689	chr11:45879006	3.06271e-05	ENSG00000121671.7	CRY2
						rs1401419	chr11:45879739	1.28608e-05	ENSG00000121671.7	CRY2
rs77464186	T2D, FG	0.9938	1	rs11603349	0.8479	rs11603334	chr11:72432985	6.10087e-09	ENSG00000186635.10	ARAP1
									ENSG00000168010.6	ATG16L2
									ENSG00000256568.1	RP11-800A3.3
									ENSG00000260401.1	RP11-800A3.4
									ENSG00000214530.3	STARD10
						rs1552224	chr11:72433098	6.10087e-09	ENSG00000186635.10	ARAP1
									ENSG00000168010.6	ATG16L2
									ENSG00000256568.1	RP11-800A3.3
									ENSG00000260401.1	RP11-800A3.4
									ENSG00000214530.3	STARD10
						rs7109575	chr11:72463435	1.02953e-07	ENSG00000186635.10	ARAP1
									ENSG00000168010.6	ATG16L2
									ENSG00000214530.3	STARD10
						rs140130268	chr11:72470915	NA	ENSG00000186635.10	ARAP1
									ENSG00000168010.6	ATG16L2
									ENSG00000214530.3	STARD10
rs1005752	T2D, FG	0.9571	1	rs62007299	0.3049	rs62007299	chr15:77711719	0.304917	ENSG00000140382.10	HMG20A
						rs34591043	chr15:77713586	0.10483	ENSG00000140382.10	HMG20A
									ENSG00000173517.6	PEAK1
rs72802342	T2D, T1D	0.9739	1	rs55993634	0.5528	rs72802352	chr16:75240883	0.00892121	ENSG00000050820.12	BCAR1
									ENSG00000153774.4	CFDP1
									ENSG00000168925.6	CTRB1
									ENSG00000168928.8	CTRB2
									ENSG00000261783.1	RP11-252K23.2
						rs147630228	chr16:75251551	NA	ENSG00000168925.6	CTRB1
									ENSG00000261783.1	RP11-252K23.2
rs6518681	T2D, FG	0.7031	0.9894	rs7286205	0.0582	rs55645000	chr22:30390550	0.00965975	ENSG00000100325.10	ASCC2
						rs73883354	chr22:30401608	0.00026499	ENSG00000100325.10	ASCC2
									ENSG00000100314.3	CABP7
									ENSG00000232396.2	RP1-76B20.11
									ENSG00000239446.1	RP1-76B20.12
									ENSG00000184076.10	UQCR10
									ENSG00000100319.11	ZMAT5
						rs6519802	chr22:30476271	0.0063823	ENSG00000227117.2	CTA-85E5.10
									ENSG00000176635.13	HORMAD2
									ENSG00000100285.9	NEFH
									ENSG00000186575.13	NF2
									ENSG00000100296.9	THOC5
rs11709077	T2D, FI	0.6065	1	rs11709077	0.865	rs17036160	chr3:12329783	0.13164	ENSG00000132170.15	PPARG
						rs7649970	chr3:12392272	1.6995e-06	ENSG00000132170.15	PPARG
rs9873618	T2D, FG, HbA1c	0.9421	1	rs1604038	0.4285	rs5396	chr3:170744815	1.09572e-11	ENSG00000163581.9	SLC2A2
rs1903002	T2D, FI	0.8956	0.9993	rs13133548	0.2781	rs10012528	chr4:89724963	0.000390662	ENSG00000138640.10	FAM13A
						rs10012624	chr4:89725056	0.00127825	ENSG00000138640.10	FAM13A
rs4457053	T2D, FG	0.9849	1	rs4457054	0.2561	rs7732130	chr5:76435004	0.0821052	ENSG00000113231.9	PDE8B
									ENSG00000164253.8	WDR41
									ENSG00000250802.2	ZBED3-AS1
rs10228066	T2D, HbA1c, FG	0.8186	1	rs10487796	0.5478	rs7798124	chr7:15055616	2.02662e-19	ENSG00000136267.9	DGKB
						rs7798360	chr7:15055972	3.04917e-15	ENSG00000136267.9	DGKB
						rs10244051	chr7:15063833	0.00351715	ENSG00000136267.9	DGKB
						rs10950550	chr7:15063923	0.00297837	ENSG00000136267.9	DGKB
						rs10228456	chr7:15063926	0.0160724	ENSG00000136267.9	DGKB
						rs10228561	chr7:15063961	NA	ENSG00000136267.9	DGKB
						rs10228796	chr7:15064190	0.336223	ENSG00000136267.9	DGKB
						rs10258074	chr7:15064216	0.0261863	ENSG00000136267.9	DGKB
						rs2191348	chr7:15064255	0.00587885	ENSG00000136267.9	DGKB
						rs2191349	chr7:15064309	6.09855e-09	ENSG00000136267.9	DGKB
rs878521	T2D, 2hGlu	0.9989	1	rs878521	0.9885	rs878521	chr7:44255643	0.988528	ENSG00000058404.15	CAMK2B
									ENSG00000136279.14	DBNL
									ENSG00000136271.6	DDX56
									ENSG00000015676.13	NUDCD3
									ENSG00000106628.6	POLD2
									ENSG00000122678.10	POLM
rs10097617	T2D, FG	0.9458	0.9996	rs896854	0.7294	rs13262110	chr8:95926890	5.25315e-05	ENSG00000156170.8	NDUFAF6
						rs896853	chr8:95960855	0.0287213	ENSG00000156170.8	NDUFAF6
									ENSG00000253878.1	RP11-347C18.3
						rs896852	chr8:95960886	0.0147666	ENSG00000156170.8	NDUFAF6
									ENSG00000253878.1	RP11-347C18.3
						rs2879813	chr8:95960947	0.0714891	ENSG00000156170.8	NDUFAF6
									ENSG00000253878.1	RP11-347C18.3
						rs10097617	chr8:95961626	0.00889038	ENSG00000156170.8	NDUFAF6
									ENSG00000253878.1	RP11-347C18.3
									ENSG00000164938.9	TP53INP1
						rs10108430	chr8:95961794	2.09022e-05	ENSG00000156170.8	NDUFAF6
									ENSG00000253878.1	RP11-347C18.3
									ENSG00000164938.9	TP53INP1
						rs7003387	chr8:95961979	0.020074	ENSG00000156170.8	NDUFAF6
									ENSG00000253878.1	RP11-347C18.3
									ENSG00000164938.9	TP53INP1
rs13024606	T2D, FI	0.9692	1	rs13389219	0.8018	rs7607980	chr2:165551201	1.71218e-07	ENSG00000082438.11	COBLL1
rs1903002	T2D, FI	0.8956	0.9993	rs13133548	0.2781	rs13133548	chr4:89740128	0.278077	ENSG00000138640.10	FAM13A
									ENSG00000271359.1	RP11-84C13.1
									ENSG00000180346.2	TIGD2
rs9505097	FG, HbA1c	0.997	1	rs3778321	0.9996	rs76823979	chr6:7236663	3.07114e-06	ENSG00000226281.2	RP1-80N2.2
									ENSG00000261211.1	RP1-80N2.3
									ENSG00000224532.2	RP3-470L22.1
									ENSG00000124782.15	RREB1
						rs17672741	chr6:7239405	4.2071e-06	ENSG00000226281.2	RP1-80N2.2
									ENSG00000261211.1	RP1-80N2.3
									ENSG00000224532.2	RP3-470L22.1
									ENSG00000124782.15	RREB1
